# Identification of potential inflammation markers for outgrowth of cow’s milk allergy

**DOI:** 10.1101/2024.05.24.595813

**Authors:** Diana M Hendrickx, Mengyichen Long, PRESTO study team, Harm Wopereis, Renate G van der Molen, Clara Belzer

**Affiliations:** Laboratory of Microbiology, Wageningen University, Wageningen, The Netherlands; Danone Nutricia Research, Utrecht, The Netherlands; Department of Laboratory Medicine, Laboratory of Medical Immunology, Radboudumc, Nijmegen, The Netherlands

**Keywords:** cow’s milk allergy, infants, immunoglobulin E, saliva, Olink^®^, allergy resolution

## Abstract

**Introduction:** Immunoglobulin E (IgE)-mediated cow’s milk allergy (CMA) is an immune-mediated reaction to cow’s milk (CM). Non-IgE-mediated CMA resolves in most children in the first years of life, whereas IgE-mediated CMA outgrowth is often later or not at all. The exact mechanisms underlying resolution of IgE-mediated CMA are not fully understood.

**Methods:** We aim to gain insight in the immunological mechanisms underlying resolution of IgE-mediated CMA by analyzing unique saliva samples of allergic infants using the Olink® Target 96 Inflammation panel. Twenty-four children who outgrew their CMA after 12 months were compared to 15 with persistent CMA.

**Results:** Persistent CMA was accompanied by an increase in interleukin-15 receptor subunit alpha in the first 6 months, followed by a decrease, hinting towards an initial increased T cell response. At the same time caspase-8 was increased and interleukin-7 was decreased in persistent CMA. For CMA resolution, we found elevated levels of delta and notch-like epidermal growth factor-related receptor. Furthermore, adenosine deaminase (ADA) increased significantly between 0 and 12 months in resolved CMA, but not in persistent CMA. KEGG pathway analysis suggests mainly the TNF signaling pathway to be important in the resolution of CM allergy.

**Conclusion:** Olink® Target 96 Inflammation panel analysis of saliva samples can reveal potential immunological markers and mechanisms involved in CMA resolution.
