## Supplementary Table S5 for "Identification of potential inflammation markers for outgrowth of cow’s milk allergy"

### Sheet: explanation columns
Symbol	protein symbol
OlinkID	Olink identifier
UniProt	UniProt identifier
contrast	Variables that are compared
estimate	Difference in mean NPX value between variables (from contrast)
conf.low	Lower bound of the confidence interval for the difference in mean NPX value
conf.high	Upper bound of the confidence interval for the difference in mean NPX value
Adjusted_pval	Adjusted p-value (Benjamini & Hochberg)
Significance	Text indication if a significant difference in mean NPX value is found (adjusted p-value <= 0.05)

### Sheet: allergic T0 - allergic T6M
Symbol	OlinkID	UniProt	contrast	estimate	conf.low	conf.high	Adjusted_pval	Significance
IL-15RA	OID00514	Q13261	allergic T0 - allergic T6M	-0.772103	-1.35229	-0.191917	0.00281337	Significant
OSM	OID00494	P13725	allergic T0 - allergic T6M	-2.05368	-3.73009	-0.37726	0.00760486	Significant
CST5	OID00491	P28325	allergic T0 - allergic T6M	0.520092	0.0146983	1.02549	0.0400013	Significant
EN-RAGE	OID00541	P80511	allergic T0 - allergic T6M	-1.97522	-3.99359	0.0431569	0.0586688	Non-significant
CASP-8	OID00550	Q14790	allergic T0 - allergic T6M	-1.30089	-2.80141	0.199626	0.12715	Non-significant
TNFSF14	OID00506	O43557	allergic T0 - allergic T6M	-1.20794	-2.64635	0.230464	0.150971	Non-significant
MMP-1	OID00510	P03956	allergic T0 - allergic T6M	-1.63538	-3.75363	0.482867	0.224824	Non-significant
DNER	OID01213	Q8NFT8	allergic T0 - allergic T6M	-0.198019	-0.464663	0.0686254	0.2636	Non-significant
IL8	OID00471	P10145	allergic T0 - allergic T6M	-0.876847	-2.07116	0.317471	0.275404	Non-significant
MMP-10	OID00527	P09238	allergic T0 - allergic T6M	-1.15029	-2.79802	0.497427	0.329717	Non-significant
HGF	OID00522	P14210	allergic T0 - allergic T6M	-0.830786	-2.0624	0.400831	0.368081	Non-significant
IL7	OID00478	P13232	allergic T0 - allergic T6M	0.483641	-0.301897	1.26918	0.472273	Non-significant
TNFRSF9	OID00553	Q07011	allergic T0 - allergic T6M	-0.479426	-1.36026	0.401409	0.607044	Non-significant
uPA	OID00481	P00749	allergic T0 - allergic T6M	-0.643982	-1.88825	0.600288	0.657275	Non-significant
LIF-R	OID00511	P42702	allergic T0 - allergic T6M	-0.346161	-1.03292	0.340601	0.682219	Non-significant
CXCL9	OID00490	Q07325	allergic T0 - allergic T6M	-0.897502	-2.73516	0.940152	0.710298	Non-significant
CCL3	OID00532	P10147	allergic T0 - allergic T6M	-0.786541	-2.47	0.89692	0.747289	Non-significant
LIF	OID00547	P15018	allergic T0 - allergic T6M	-0.412227	-1.3119	0.487448	0.762357	Non-significant
ADA	OID00560	P00813	allergic T0 - allergic T6M	-0.458895	-1.52308	0.605285	0.805394	Non-significant
CSF-1	OID00562	P09603	allergic T0 - allergic T6M	-0.366942	-1.23943	0.505549	0.821269	Non-significant
CDCP1	OID00476	Q9H5V8	allergic T0 - allergic T6M	-0.349873	-1.26559	0.565848	0.873059	Non-significant
VEGFA	OID00472	P15692	allergic T0 - allergic T6M	0.171843	-0.287419	0.631104	0.882539	Non-significant
CCL4	OID00498	P13236	allergic T0 - allergic T6M	-0.472694	-1.74885	0.803465	0.88691	Non-significant
SIRT2	OID00538	Q8IXJ6	allergic T0 - allergic T6M	-0.512172	-1.89515	0.870805	0.886972	Non-significant
4E-BP1	OID00536	Q13541	allergic T0 - allergic T6M	0.598278	-1.05377	2.25033	0.896004	Non-significant
TNF	OID05548	P01375	allergic T0 - allergic T6M	-0.379392	-1.56456	0.805774	0.935991	Non-significant
IL-10RB	OID00515	Q08334	allergic T0 - allergic T6M	0.188081	-0.404768	0.780931	0.938304	Non-significant
CCL28	OID00539	Q9NRJ3	allergic T0 - allergic T6M	0.251091	-0.543599	1.04578	0.939125	Non-significant
IL18	OID00501	Q14116	allergic T0 - allergic T6M	0.365241	-0.845028	1.57551	0.949748	Non-significant
CD5	OID00531	P06127	allergic T0 - allergic T6M	-0.24259	-1.14727	0.662086	0.969487	Non-significant
CXCL6	OID00534	P80162	allergic T0 - allergic T6M	-0.363587	-1.75959	1.03242	0.973106	Non-significant
CXCL10	OID00535	P02778	allergic T0 - allergic T6M	-0.577531	-2.83193	1.67687	0.974962	Non-significant
MCP-2	OID00549	P80075	allergic T0 - allergic T6M	0.413634	-1.20907	2.03634	0.975501	Non-significant
TWEAK	OID00555	O43508	allergic T0 - allergic T6M	0.28738	-0.831462	1.40622	0.975862	Non-significant
MCP-1	OID00484	P13500	allergic T0 - allergic T6M	-0.313123	-1.58342	0.957174	0.978841	Non-significant
TGF-alpha	OID00503	P01135	allergic T0 - allergic T6M	-0.233591	-1.22869	0.761511	0.982998	Non-significant
MCP-4	OID00504	Q99616	allergic T0 - allergic T6M	0.328883	-1.20317	1.86093	0.988622	Non-significant
CXCL5	OID00520	P42830	allergic T0 - allergic T6M	0.215743	-0.847565	1.27905	0.991219	Non-significant
LAP TGF-beta-1	OID00480	P01137	allergic T0 - allergic T6M	-0.141926	-0.892569	0.608717	0.993669	Non-significant
CX3CL1	OID00552	P78423	allergic T0 - allergic T6M	-0.153909	-1.00596	0.698141	0.994883	Non-significant
STAMBP	OID00558	O95630	allergic T0 - allergic T6M	-0.172588	-1.4414	1.09623	0.998671	Non-significant
CCL19	OID00513	Q99731	allergic T0 - allergic T6M	0.203921	-1.43247	1.84031	0.999129	Non-significant
CXCL1	OID00496	P09341	allergic T0 - allergic T6M	-0.183269	-1.66713	1.3006	0.999165	Non-significant
TRAIL	OID00488	P50591	allergic T0 - allergic T6M	0.124555	-0.893644	1.14275	0.999204	Non-significant
CD40	OID00542	P25942	allergic T0 - allergic T6M	0.0833607	-0.616546	0.783268	0.999301	Non-significant
IL-1 alpha	OID00493	P01583	allergic T0 - allergic T6M	-0.0853773	-0.805184	0.634429	0.999314	Non-significant
CCL20	OID00556	P78556	allergic T0 - allergic T6M	0.152068	-1.20587	1.51	0.999482	Non-significant
SCF	OID00500	P21583	allergic T0 - allergic T6M	-0.0732213	-0.757394	0.610951	0.999585	Non-significant
IL-20RA	OID00489	Q9UHF4	allergic T0 - allergic T6M	0.0742667	-0.752181	0.900714	0.999824	Non-significant
CXCL11	OID00486	O14625	allergic T0 - allergic T6M	-0.185329	-2.33565	1.965	0.999856	Non-significant
IL6	OID00482	P05231	allergic T0 - allergic T6M	-0.131093	-1.82086	1.55867	0.999915	Non-significant
Flt3L	OID00533	P49771	allergic T0 - allergic T6M	-0.0556273	-0.925858	0.814603	0.999967	Non-significant
PD-L1	OID00518	Q9NZQ7	allergic T0 - allergic T6M	-0.042786	-0.853832	0.76826	0.999987	Non-significant
FGF-19	OID00545	O95750	allergic T0 - allergic T6M	0.0299927	-0.583382	0.643368	0.999991	Non-significant
IL-18R1	OID00517	Q13478	allergic T0 - allergic T6M	-0.041418	-0.90527	0.822434	0.999992	Non-significant
OPG	OID00479	O00300	allergic T0 - allergic T6M	0.035606	-1.04045	1.11166	0.999999	Non-significant
CCL23	OID00530	P55773	allergic T0 - allergic T6M	0.023704	-0.891758	0.939166	1	Non-significant
IL-12B	OID00523	P29460	allergic T0 - allergic T6M	-0.020482	-1.27304	1.23208	1	Non-significant

### Sheet: tolerant T0 - tolerant T6M
Symbol	OlinkID	UniProt	contrast	estimate	conf.low	conf.high	Adjusted_pval	Significance
TNFSF14	OID00506	O43557	tolerant T0 - tolerant T6M	-1.66978	-2.80694	-0.532618	0.000705516	Significant
CST5	OID00491	P28325	tolerant T0 - tolerant T6M	0.509556	0.110007	0.909105	0.00477681	Significant
OSM	OID00494	P13725	tolerant T0 - tolerant T6M	-1.67253	-2.99785	-0.347204	0.00540991	Significant
EN-RAGE	OID00541	P80511	tolerant T0 - tolerant T6M	-1.87312	-3.46879	-0.277458	0.0120198	Significant
IL-1 alpha	OID00493	P01583	tolerant T0 - tolerant T6M	-0.632369	-1.20143	-0.0633123	0.0205957	Significant
IL7	OID00478	P13232	tolerant T0 - tolerant T6M	0.59342	-0.0276021	1.21444	0.0694241	Non-significant
HGF	OID00522	P14210	tolerant T0 - tolerant T6M	-0.927131	-1.90081	0.0465472	0.0711207	Non-significant
CASP-8	OID00550	Q14790	tolerant T0 - tolerant T6M	-1.04837	-2.23463	0.137897	0.113964	Non-significant
ADA	OID00560	P00813	tolerant T0 - tolerant T6M	-0.722986	-1.56429	0.118322	0.133511	Non-significant
IL8	OID00471	P10145	tolerant T0 - tolerant T6M	-0.786287	-1.73048	0.157904	0.157654	Non-significant
uPA	OID00481	P00749	tolerant T0 - tolerant T6M	-0.817993	-1.80167	0.165689	0.158811	Non-significant
CXCL5	OID00520	P42830	tolerant T0 - tolerant T6M	0.693942	-0.146677	1.53456	0.164749	Non-significant
TNFRSF9	OID00553	Q07011	tolerant T0 - tolerant T6M	-0.551623	-1.24798	0.144738	0.200651	Non-significant
IL-10RB	OID00515	Q08334	tolerant T0 - tolerant T6M	0.339918	-0.128771	0.808606	0.28832	Non-significant
DNER	OID01213	Q8NFT8	tolerant T0 - tolerant T6M	-0.138972	-0.349772	0.071829	0.394184	Non-significant
LAP TGF-beta-1	OID00480	P01137	tolerant T0 - tolerant T6M	-0.38403	-0.977466	0.209405	0.415331	Non-significant
MMP-1	OID00510	P03956	tolerant T0 - tolerant T6M	-0.971834	-2.64646	0.702789	0.538605	Non-significant
LIF	OID00547	P15018	tolerant T0 - tolerant T6M	-0.399805	-1.11106	0.311451	0.573189	Non-significant
TNF	OID05548	P01375	tolerant T0 - tolerant T6M	-0.517271	-1.45423	0.419685	0.592256	Non-significant
CCL3	OID00532	P10147	tolerant T0 - tolerant T6M	-0.703313	-2.03421	0.62758	0.637024	Non-significant
4E-BP1	OID00536	Q13541	tolerant T0 - tolerant T6M	0.673072	-0.632988	1.97913	0.661165	Non-significant
CCL19	OID00513	Q99731	tolerant T0 - tolerant T6M	0.649127	-0.644552	1.94281	0.686313	Non-significant
CDCP1	OID00476	Q9H5V8	tolerant T0 - tolerant T6M	-0.351545	-1.07549	0.372396	0.715356	Non-significant
SIRT2	OID00538	Q8IXJ6	tolerant T0 - tolerant T6M	-0.500264	-1.5936	0.593076	0.763461	Non-significant
TRAIL	OID00488	P50591	tolerant T0 - tolerant T6M	0.360008	-0.444949	1.16496	0.780275	Non-significant
MMP-10	OID00527	P09238	tolerant T0 - tolerant T6M	-0.559745	-1.86238	0.742893	0.807699	Non-significant
STAMBP	OID00558	O95630	tolerant T0 - tolerant T6M	-0.42986	-1.43295	0.573225	0.809436	Non-significant
CCL4	OID00498	P13236	tolerant T0 - tolerant T6M	-0.378292	-1.38718	0.6306	0.881621	Non-significant
MCP-1	OID00484	P13500	tolerant T0 - tolerant T6M	0.373995	-0.630263	1.37825	0.884389	Non-significant
IL-12B	OID00523	P29460	tolerant T0 - tolerant T6M	-0.361012	-1.35125	0.629226	0.893405	Non-significant
IL-20RA	OID00489	Q9UHF4	tolerant T0 - tolerant T6M	0.223286	-0.430078	0.87665	0.916931	Non-significant
CX3CL1	OID00552	P78423	tolerant T0 - tolerant T6M	0.213956	-0.459648	0.88756	0.938004	Non-significant
VEGFA	OID00472	P15692	tolerant T0 - tolerant T6M	0.113508	-0.24957	0.476586	0.941889	Non-significant
CCL20	OID00556	P78556	tolerant T0 - tolerant T6M	-0.331706	-1.40525	0.741836	0.944582	Non-significant
MCP-4	OID00504	Q99616	tolerant T0 - tolerant T6M	0.359092	-0.8521	1.57028	0.953232	Non-significant
MCP-2	OID00549	P80075	tolerant T0 - tolerant T6M	0.378969	-0.903893	1.66183	0.953951	Non-significant
PD-L1	OID00518	Q9NZQ7	tolerant T0 - tolerant T6M	-0.183619	-0.824807	0.457569	0.959597	Non-significant
CXCL6	OID00534	P80162	tolerant T0 - tolerant T6M	-0.307557	-1.41119	0.796081	0.964014	Non-significant
IL6	OID00482	P05231	tolerant T0 - tolerant T6M	-0.366741	-1.70262	0.969137	0.966282	Non-significant
Flt3L	OID00533	P49771	tolerant T0 - tolerant T6M	-0.181532	-0.86951	0.506445	0.971575	Non-significant
IL18	OID00501	Q14116	tolerant T0 - tolerant T6M	0.210435	-0.746367	1.16724	0.987326	Non-significant
OPG	OID00479	O00300	tolerant T0 - tolerant T6M	-0.179356	-1.03005	0.671339	0.989533	Non-significant
CSF-1	OID00562	P09603	tolerant T0 - tolerant T6M	-0.141358	-0.831123	0.548407	0.990814	Non-significant
SCF	OID00500	P21583	tolerant T0 - tolerant T6M	-0.103472	-0.644358	0.437413	0.993314	Non-significant
LIF-R	OID00511	P42702	tolerant T0 - tolerant T6M	-0.10216	-0.645093	0.440773	0.99381	Non-significant
TGF-alpha	OID00503	P01135	tolerant T0 - tolerant T6M	-0.146124	-0.932821	0.640574	0.994168	Non-significant
CXCL1	OID00496	P09341	tolerant T0 - tolerant T6M	0.175435	-0.997663	1.34853	0.997903	Non-significant
CD40	OID00542	P25942	tolerant T0 - tolerant T6M	0.0796975	-0.473628	0.633023	0.99825	Non-significant
CCL28	OID00539	Q9NRJ3	tolerant T0 - tolerant T6M	-0.0772162	-0.705474	0.551041	0.999183	Non-significant
CXCL9	OID00490	Q07325	tolerant T0 - tolerant T6M	-0.164159	-1.61695	1.28863	0.999459	Non-significant
TWEAK	OID00555	O43508	tolerant T0 - tolerant T6M	0.0876488	-0.796873	0.972171	0.999731	Non-significant
FGF-19	OID00545	O95750	tolerant T0 - tolerant T6M	0.0470804	-0.437835	0.531996	0.999742	Non-significant
CD5	OID00531	P06127	tolerant T0 - tolerant T6M	-0.0685021	-0.783712	0.646707	0.999759	Non-significant
CCL23	OID00530	P55773	tolerant T0 - tolerant T6M	-0.0661296	-0.789866	0.657607	0.999809	Non-significant
IL-15RA	OID00514	Q13261	tolerant T0 - tolerant T6M	-0.0410167	-0.499694	0.417661	0.999828	Non-significant
CXCL11	OID00486	O14625	tolerant T0 - tolerant T6M	-0.149759	-1.84974	1.55022	0.99984	Non-significant
IL-18R1	OID00517	Q13478	tolerant T0 - tolerant T6M	0.0522304	-0.630705	0.735166	0.99992	Non-significant
CXCL10	OID00535	P02778	tolerant T0 - tolerant T6M	-0.0448992	-1.82716	1.73736	1	Non-significant

### Sheet: allergic T0 - allergic T12M
Symbol	OlinkID	UniProt	contrast	estimate	conf.low	conf.high	Adjusted_pval	Significance
TNFSF14	OID00506	O43557	allergic T0 - allergic T12M	-2.32625	-3.76465	-0.887841	0.000143586	Significant
OSM	OID00494	P13725	allergic T0 - allergic T12M	-2.58179	-4.2582	-0.90537	0.00033073	Significant
CST5	OID00491	P28325	allergic T0 - allergic T12M	0.649401	0.144007	1.15479	0.00436297	Significant
EN-RAGE	OID00541	P80511	allergic T0 - allergic T12M	-2.45084	-4.46922	-0.432468	0.00838379	Significant
HGF	OID00522	P14210	allergic T0 - allergic T12M	-1.38841	-2.62003	-0.156793	0.0179805	Significant
IL7	OID00478	P13232	allergic T0 - allergic T12M	0.883084	0.0975458	1.66862	0.0184627	Significant
CASP-8	OID00550	Q14790	allergic T0 - allergic T12M	-1.52666	-3.02718	-0.0261447	0.0437776	Significant
DNER	OID01213	Q8NFT8	allergic T0 - allergic T12M	-0.252386	-0.51903	0.014258	0.0740685	Non-significant
MMP-10	OID00527	P09238	allergic T0 - allergic T12M	-1.51577	-3.16349	0.131954	0.0892791	Non-significant
MMP-1	OID00510	P03956	allergic T0 - allergic T12M	-1.91039	-4.02864	0.207856	0.100986	Non-significant
TNFRSF9	OID00553	Q07011	allergic T0 - allergic T12M	-0.777215	-1.65805	0.10362	0.115003	Non-significant
IL8	OID00471	P10145	allergic T0 - allergic T12M	-1.03583	-2.23014	0.158492	0.126872	Non-significant
ADA	OID00560	P00813	allergic T0 - allergic T12M	-0.845655	-1.90984	0.218525	0.197826	Non-significant
CCL3	OID00532	P10147	allergic T0 - allergic T12M	-1.32505	-3.00851	0.358411	0.206585	Non-significant
TNF	OID05548	P01375	allergic T0 - allergic T12M	-0.901893	-2.08706	0.283273	0.238869	Non-significant
LIF	OID00547	P15018	allergic T0 - allergic T12M	-0.683633	-1.58331	0.216043	0.240338	Non-significant
CCL4	OID00498	P13236	allergic T0 - allergic T12M	-0.940938	-2.2171	0.335221	0.270992	Non-significant
IL6	OID00482	P05231	allergic T0 - allergic T12M	-1.06709	-2.75685	0.622681	0.443363	Non-significant
uPA	OID00481	P00749	allergic T0 - allergic T12M	-0.764941	-2.00921	0.47933	0.473888	Non-significant
CCL28	OID00539	Q9NRJ3	allergic T0 - allergic T12M	0.479347	-0.315343	1.27404	0.494903	Non-significant
IL-1 alpha	OID00493	P01583	allergic T0 - allergic T12M	-0.433777	-1.15358	0.286029	0.496351	Non-significant
PD-L1	OID00518	Q9NZQ7	allergic T0 - allergic T12M	-0.443425	-1.25447	0.367621	0.60231	Non-significant
CD5	OID00531	P06127	allergic T0 - allergic T12M	-0.481195	-1.38587	0.423482	0.630376	Non-significant
CXCL5	OID00520	P42830	allergic T0 - allergic T12M	0.536795	-0.526513	1.6001	0.680653	Non-significant
LIF-R	OID00511	P42702	allergic T0 - allergic T12M	-0.329025	-1.01579	0.357737	0.726814	Non-significant
CXCL9	OID00490	Q07325	allergic T0 - allergic T12M	-0.810145	-2.6478	1.02751	0.790339	Non-significant
CCL20	OID00556	P78556	allergic T0 - allergic T12M	0.58013	-0.777804	1.93806	0.811353	Non-significant
SCF	OID00500	P21583	allergic T0 - allergic T12M	-0.267021	-0.951193	0.417152	0.862797	Non-significant
CCL19	OID00513	Q99731	allergic T0 - allergic T12M	0.634802	-1.00159	2.27119	0.865767	Non-significant
LAP TGF-beta-1	OID00480	P01137	allergic T0 - allergic T12M	-0.270573	-1.02122	0.48007	0.897977	Non-significant
CX3CL1	OID00552	P78423	allergic T0 - allergic T12M	0.30483	-0.54722	1.15688	0.900849	Non-significant
CSF-1	OID00562	P09603	allergic T0 - allergic T12M	-0.307675	-1.18017	0.564817	0.906197	Non-significant
4E-BP1	OID00536	Q13541	allergic T0 - allergic T12M	0.507886	-1.14416	2.15994	0.945666	Non-significant
IL-10RB	OID00515	Q08334	allergic T0 - allergic T12M	0.173773	-0.419076	0.766623	0.955484	Non-significant
IL-20RA	OID00489	Q9UHF4	allergic T0 - allergic T12M	0.221031	-0.605416	1.04748	0.969836	Non-significant
MCP-1	OID00484	P13500	allergic T0 - allergic T12M	-0.332417	-1.60271	0.93788	0.972509	Non-significant
CXCL11	OID00486	O14625	allergic T0 - allergic T12M	0.518161	-1.63216	2.66849	0.980883	Non-significant
TGF-alpha	OID00503	P01135	allergic T0 - allergic T12M	-0.239069	-1.23417	0.756033	0.981148	Non-significant
OPG	OID00479	O00300	allergic T0 - allergic T12M	-0.232907	-1.30896	0.843147	0.988203	Non-significant
MCP-4	OID00504	Q99616	allergic T0 - allergic T12M	0.326141	-1.20591	1.85819	0.989047	Non-significant
CXCL1	OID00496	P09341	allergic T0 - allergic T12M	0.307262	-1.1766	1.79113	0.990355	Non-significant
MCP-2	OID00549	P80075	allergic T0 - allergic T12M	0.324533	-1.29817	1.94724	0.991777	Non-significant
CDCP1	OID00476	Q9H5V8	allergic T0 - allergic T12M	-0.173117	-1.08884	0.742604	0.993671	Non-significant
CXCL6	OID00534	P80162	allergic T0 - allergic T12M	-0.245748	-1.64175	1.15026	0.995461	Non-significant
CXCL10	OID00535	P02778	allergic T0 - allergic T12M	0.362097	-1.8923	2.61649	0.997054	Non-significant
TRAIL	OID00488	P50591	allergic T0 - allergic T12M	0.147044	-0.871154	1.16524	0.998228	Non-significant
SIRT2	OID00538	Q8IXJ6	allergic T0 - allergic T12M	-0.189134	-1.57211	1.19384	0.998636	Non-significant
CCL23	OID00530	P55773	allergic T0 - allergic T12M	-0.11151	-1.02697	0.803952	0.99922	Non-significant
IL-15RA	OID00514	Q13261	allergic T0 - allergic T12M	0.0680727	-0.512114	0.648259	0.99935	Non-significant
VEGFA	OID00472	P15692	allergic T0 - allergic T12M	0.046498	-0.412764	0.50576	0.999684	Non-significant
STAMBP	OID00558	O95630	allergic T0 - allergic T12M	0.114933	-1.15388	1.38375	0.999817	Non-significant
TWEAK	OID00555	O43508	allergic T0 - allergic T12M	0.0714227	-1.04742	1.19026	0.999969	Non-significant
CD40	OID00542	P25942	allergic T0 - allergic T12M	-0.0423493	-0.742256	0.657558	0.999975	Non-significant
IL-18R1	OID00517	Q13478	allergic T0 - allergic T12M	-0.0498227	-0.913675	0.81403	0.99998	Non-significant
Flt3L	OID00533	P49771	allergic T0 - allergic T12M	-0.039238	-0.909469	0.830993	0.999994	Non-significant
IL18	OID00501	Q14116	allergic T0 - allergic T12M	-0.0370007	-1.24727	1.17327	0.999999	Non-significant
IL-12B	OID00523	P29460	allergic T0 - allergic T12M	0.03602	-1.21654	1.28858	0.999999	Non-significant
FGF-19	OID00545	O95750	allergic T0 - allergic T12M	-0.00107333	-0.614448	0.612302	1	Non-significant

### Sheet: tolerant T0 - tolerant T12M
Symbol	OlinkID	UniProt	contrast	estimate	conf.low	conf.high	Adjusted_pval	Significance
TNFSF14	OID00506	O43557	tolerant T0 - tolerant T12M	-2.26106	-3.41383	-1.1083	2.66542e-06	Significant
OSM	OID00494	P13725	tolerant T0 - tolerant T12M	-2.33671	-3.67961	-0.993809	3.57756e-05	Significant
CST5	OID00491	P28325	tolerant T0 - tolerant T12M	0.670052	0.26443	1.07567	9.75165e-05	Significant
HGF	OID00522	P14210	tolerant T0 - tolerant T12M	-1.32482	-2.31111	-0.33853	0.00248256	Significant
uPA	OID00481	P00749	tolerant T0 - tolerant T12M	-1.24552	-2.24213	-0.248916	0.00605367	Significant
DNER	OID01213	Q8NFT8	tolerant T0 - tolerant T12M	-0.254926	-0.468105	-0.0417471	0.00987792	Significant
IL8	OID00471	P10145	tolerant T0 - tolerant T12M	-1.13862	-2.0953	-0.181935	0.0104009	Significant
EN-RAGE	OID00541	P80511	tolerant T0 - tolerant T12M	-1.83667	-3.45096	-0.222388	0.0164272	Significant
ADA	OID00560	P00813	tolerant T0 - tolerant T12M	-0.944745	-1.79684	-0.0926507	0.0210102	Significant
TNFRSF9	OID00553	Q07011	tolerant T0 - tolerant T12M	-0.633016	-1.33931	0.0732812	0.104894	Non-significant
IL-1 alpha	OID00493	P01583	tolerant T0 - tolerant T12M	-0.488007	-1.0647	0.0886849	0.145061	Non-significant
IL7	OID00478	P13232	tolerant T0 - tolerant T12M	0.48645	-0.142812	1.11571	0.223686	Non-significant
OPG	OID00479	O00300	tolerant T0 - tolerant T12M	-0.661743	-1.52326	0.199769	0.22983	Non-significant
IL-12B	OID00523	P29460	tolerant T0 - tolerant T12M	-0.733268	-1.73701	0.270471	0.280685	Non-significant
CASP-8	OID00550	Q14790	tolerant T0 - tolerant T12M	-0.870307	-2.07213	0.331513	0.290071	Non-significant
CCL4	OID00498	P13236	tolerant T0 - tolerant T12M	-0.73065	-1.75297	0.291672	0.304193	Non-significant
MMP-1	OID00510	P03956	tolerant T0 - tolerant T12M	-1.17901	-2.87324	0.51523	0.333438	Non-significant
SCF	OID00500	P21583	tolerant T0 - tolerant T12M	-0.36626	-0.91412	0.1816	0.378411	Non-significant
MMP-10	OID00527	P09238	tolerant T0 - tolerant T12M	-0.800647	-2.1194	0.518106	0.488423	Non-significant
Flt3L	OID00533	P49771	tolerant T0 - tolerant T12M	-0.414866	-1.11093	0.281194	0.509288	Non-significant
TNF	OID05548	P01375	tolerant T0 - tolerant T12M	-0.561861	-1.51136	0.387634	0.517119	Non-significant
CXCL9	OID00490	Q07325	tolerant T0 - tolerant T12M	-0.859462	-2.33339	0.61447	0.533329	Non-significant
CCL3	OID00532	P10147	tolerant T0 - tolerant T12M	-0.752395	-2.10058	0.595791	0.581172	Non-significant
LIF	OID00547	P15018	tolerant T0 - tolerant T12M	-0.389309	-1.11047	0.331856	0.615662	Non-significant
CXCL6	OID00534	P80162	tolerant T0 - tolerant T12M	-0.573822	-1.69259	0.54495	0.665995	Non-significant
CSF-1	OID00562	P09603	tolerant T0 - tolerant T12M	-0.341136	-1.03969	0.357422	0.710724	Non-significant
LAP TGF-beta-1	OID00480	P01137	tolerant T0 - tolerant T12M	-0.274499	-0.87563	0.326632	0.765179	Non-significant
CXCL10	OID00535	P02778	tolerant T0 - tolerant T12M	-0.79213	-2.59967	1.01542	0.794494	Non-significant
4E-BP1	OID00536	Q13541	tolerant T0 - tolerant T12M	0.52969	-0.793102	1.85248	0.849497	Non-significant
TGF-alpha	OID00503	P01135	tolerant T0 - tolerant T12M	-0.309163	-1.1067	0.488377	0.866204	Non-significant
CCL20	OID00556	P78556	tolerant T0 - tolerant T12M	-0.421597	-1.51046	0.667265	0.866757	Non-significant
LIF-R	OID00511	P42702	tolerant T0 - tolerant T12M	-0.208678	-0.758572	0.341215	0.876349	Non-significant
IL6	OID00482	P05231	tolerant T0 - tolerant T12M	-0.505563	-1.85731	0.846185	0.882908	Non-significant
CXCL1	OID00496	P09341	tolerant T0 - tolerant T12M	-0.384796	-1.57372	0.804128	0.933119	Non-significant
MCP-2	OID00549	P80075	tolerant T0 - tolerant T12M	0.40485	-0.894526	1.70423	0.942682	Non-significant
CXCL5	OID00520	P42830	tolerant T0 - tolerant T12M	0.24367	-0.608696	1.09604	0.959941	Non-significant
CD40	OID00542	P25942	tolerant T0 - tolerant T12M	0.149255	-0.411602	0.710113	0.970519	Non-significant
CXCL11	OID00486	O14625	tolerant T0 - tolerant T12M	-0.38894	-2.11242	1.33454	0.985759	Non-significant
CCL28	OID00539	Q9NRJ3	tolerant T0 - tolerant T12M	0.141177	-0.494997	0.77735	0.986771	Non-significant
CD5	OID00531	P06127	tolerant T0 - tolerant T12M	-0.157651	-0.883191	0.567888	0.988	Non-significant
TRAIL	OID00488	P50591	tolerant T0 - tolerant T12M	-0.171429	-0.987497	0.64464	0.989723	Non-significant
IL-15RA	OID00514	Q13261	tolerant T0 - tolerant T12M	0.0830106	-0.381175	0.547196	0.995124	Non-significant
FGF-19	OID00545	O95750	tolerant T0 - tolerant T12M	-0.0853496	-0.576485	0.405785	0.99574	Non-significant
CDCP1	OID00476	Q9H5V8	tolerant T0 - tolerant T12M	-0.120757	-0.853615	0.612101	0.996685	Non-significant
SIRT2	OID00538	Q8IXJ6	tolerant T0 - tolerant T12M	-0.177545	-1.28533	0.930238	0.997092	Non-significant
MCP-1	OID00484	P13500	tolerant T0 - tolerant T12M	-0.160081	-1.17767	0.857505	0.997332	Non-significant
VEGFA	OID00472	P15692	tolerant T0 - tolerant T12M	-0.0551043	-0.422735	0.312527	0.997887	Non-significant
IL-20RA	OID00489	Q9UHF4	tolerant T0 - tolerant T12M	-0.0917332	-0.753568	0.570102	0.998547	Non-significant
CCL19	OID00513	Q99731	tolerant T0 - tolerant T12M	0.160562	-1.15132	1.47244	0.999203	Non-significant
MCP-4	OID00504	Q99616	tolerant T0 - tolerant T12M	0.123065	-1.10307	1.34921	0.999697	Non-significant
CCL23	OID00530	P55773	tolerant T0 - tolerant T12M	-0.0550294	-0.788818	0.67876	0.999928	Non-significant
PD-L1	OID00518	Q9NZQ7	tolerant T0 - tolerant T12M	0.0362631	-0.613809	0.686335	0.999983	Non-significant
STAMBP	OID00558	O95630	tolerant T0 - tolerant T12M	-0.0432803	-1.05972	0.973162	0.999996	Non-significant
CX3CL1	OID00552	P78423	tolerant T0 - tolerant T12M	0.026954	-0.65546	0.709368	0.999997	Non-significant
IL-18R1	OID00517	Q13478	tolerant T0 - tolerant T12M	-0.0225847	-0.71509	0.669921	0.999999	Non-significant
IL-10RB	OID00515	Q08334	tolerant T0 - tolerant T12M	0.00674734	-0.467521	0.481016	1	Non-significant
IL18	OID00501	Q14116	tolerant T0 - tolerant T12M	-0.00903537	-0.977941	0.95987	1	Non-significant
TWEAK	OID00555	O43508	tolerant T0 - tolerant T12M	-0.000582572	-0.894667	0.893502	1	Non-significant

### Sheet: allergic T12M - allergic T6M
Symbol	OlinkID	UniProt	contrast	estimate	conf.low	conf.high	Adjusted_pval	Significance
IL-15RA	OID00514	Q13261	allergic T12M - allergic T6M	-0.840176	-1.42036	-0.25999	0.000870159	Significant
TNFSF14	OID00506	O43557	allergic T12M - allergic T6M	1.11831	-0.320101	2.55671	0.218098	Non-significant
IL6	OID00482	P05231	allergic T12M - allergic T6M	0.935993	-0.753774	2.62576	0.588894	Non-significant
CX3CL1	OID00552	P78423	allergic T12M - allergic T6M	-0.458739	-1.31079	0.393311	0.61826	Non-significant
IL7	OID00478	P13232	allergic T12M - allergic T6M	-0.399443	-1.18498	0.386096	0.67408	Non-significant
PD-L1	OID00518	Q9NZQ7	allergic T12M - allergic T6M	0.400639	-0.410407	1.21168	0.700283	Non-significant
IL-1 alpha	OID00493	P01583	allergic T12M - allergic T6M	0.3484	-0.371406	1.06821	0.717993	Non-significant
HGF	OID00522	P14210	allergic T12M - allergic T6M	0.557624	-0.673993	1.78924	0.77135	Non-significant
TNF	OID05548	P01375	allergic T12M - allergic T6M	0.522501	-0.662665	1.70767	0.790367	Non-significant
CXCL10	OID00535	P02778	allergic T12M - allergic T6M	-0.939629	-3.19403	1.31477	0.826585	Non-significant
CCL4	OID00498	P13236	allergic T12M - allergic T6M	0.468244	-0.807915	1.7444	0.890866	Non-significant
ADA	OID00560	P00813	allergic T12M - allergic T6M	0.38676	-0.67742	1.45094	0.894741	Non-significant
TNFRSF9	OID00553	Q07011	allergic T12M - allergic T6M	0.297789	-0.583046	1.17862	0.9204	Non-significant
IL18	OID00501	Q14116	allergic T12M - allergic T6M	0.402242	-0.808027	1.61251	0.925638	Non-significant
CXCL1	OID00496	P09341	allergic T12M - allergic T6M	-0.490531	-1.9744	0.993334	0.927128	Non-significant
CXCL11	OID00486	O14625	allergic T12M - allergic T6M	-0.70349	-2.85381	1.44683	0.930096	Non-significant
CCL3	OID00532	P10147	allergic T12M - allergic T6M	0.538509	-1.14495	2.22197	0.936217	Non-significant
CCL20	OID00556	P78556	allergic T12M - allergic T6M	-0.428062	-1.786	0.929872	0.939858	Non-significant
OSM	OID00494	P13725	allergic T12M - allergic T6M	0.52811	-1.14831	2.20453	0.940055	Non-significant
CXCL5	OID00520	P42830	allergic T12M - allergic T6M	-0.321051	-1.38436	0.742257	0.949602	Non-significant
LIF	OID00547	P15018	allergic T12M - allergic T6M	0.271405	-0.62827	1.17108	0.949804	Non-significant
CCL28	OID00539	Q9NRJ3	allergic T12M - allergic T6M	-0.228255	-1.02295	0.566435	0.958988	Non-significant
SCF	OID00500	P21583	allergic T12M - allergic T6M	0.193799	-0.490373	0.877972	0.961454	Non-significant
VEGFA	OID00472	P15692	allergic T12M - allergic T6M	0.125345	-0.333917	0.584606	0.967109	Non-significant
CD5	OID00531	P06127	allergic T12M - allergic T6M	0.238605	-0.666072	1.14328	0.971595	Non-significant
CCL19	OID00513	Q99731	allergic T12M - allergic T6M	-0.430881	-2.06727	1.20551	0.971812	Non-significant
CST5	OID00491	P28325	allergic T12M - allergic T6M	-0.129309	-0.634702	0.376085	0.975126	Non-significant
OPG	OID00479	O00300	allergic T12M - allergic T6M	0.268513	-0.807541	1.34457	0.977704	Non-significant
EN-RAGE	OID00541	P80511	allergic T12M - allergic T6M	0.475625	-1.54275	2.494	0.982719	Non-significant
SIRT2	OID00538	Q8IXJ6	allergic T12M - allergic T6M	-0.323038	-1.70601	1.05994	0.983378	Non-significant
STAMBP	OID00558	O95630	allergic T12M - allergic T6M	-0.287521	-1.55633	0.981293	0.985493	Non-significant
MMP-10	OID00527	P09238	allergic T12M - allergic T6M	0.365473	-1.28225	2.01319	0.986831	Non-significant
DNER	OID01213	Q8NFT8	allergic T12M - allergic T6M	0.0543673	-0.212277	0.321011	0.991031	Non-significant
CDCP1	OID00476	Q9H5V8	allergic T12M - allergic T6M	-0.176756	-1.09248	0.738965	0.99303	Non-significant
TWEAK	OID00555	O43508	allergic T12M - allergic T6M	0.215957	-0.902885	1.3348	0.993381	Non-significant
CD40	OID00542	P25942	allergic T12M - allergic T6M	0.12571	-0.574197	0.825617	0.995016	Non-significant
IL-20RA	OID00489	Q9UHF4	allergic T12M - allergic T6M	-0.146765	-0.973212	0.679683	0.995272	Non-significant
LAP TGF-beta-1	OID00480	P01137	allergic T12M - allergic T6M	0.128647	-0.621996	0.87929	0.996003	Non-significant
CASP-8	OID00550	Q14790	allergic T12M - allergic T6M	0.225771	-1.27475	1.72629	0.997844	Non-significant
CCL23	OID00530	P55773	allergic T12M - allergic T6M	0.135214	-0.780248	1.05068	0.998026	Non-significant
IL8	OID00471	P10145	allergic T12M - allergic T6M	0.158979	-1.03534	1.3533	0.998802	Non-significant
MMP-1	OID00510	P03956	allergic T12M - allergic T6M	0.275011	-1.84324	2.39326	0.998939	Non-significant
uPA	OID00481	P00749	allergic T12M - allergic T6M	0.120959	-1.12331	1.36523	0.999741	Non-significant
CXCL6	OID00534	P80162	allergic T12M - allergic T6M	-0.117839	-1.51384	1.27816	0.99987	Non-significant
CSF-1	OID00562	P09603	allergic T12M - allergic T6M	-0.0592673	-0.931759	0.813224	0.999956	Non-significant
MCP-2	OID00549	P80075	allergic T12M - allergic T6M	0.0891013	-1.5336	1.71181	0.999985	Non-significant
4E-BP1	OID00536	Q13541	allergic T12M - allergic T6M	0.090392	-1.56166	1.74244	0.999985	Non-significant
FGF-19	OID00545	O95750	allergic T12M - allergic T6M	0.031066	-0.582309	0.644441	0.99999	Non-significant
CXCL9	OID00490	Q07325	allergic T12M - allergic T6M	-0.0873573	-1.92501	1.7503	0.999992	Non-significant
IL-12B	OID00523	P29460	allergic T12M - allergic T6M	-0.056502	-1.30906	1.19606	0.999994	Non-significant
LIF-R	OID00511	P42702	allergic T12M - allergic T6M	-0.017136	-0.703898	0.669626	1	Non-significant
IL-10RB	OID00515	Q08334	allergic T12M - allergic T6M	0.014308	-0.578541	0.607157	1	Non-significant
TRAIL	OID00488	P50591	allergic T12M - allergic T6M	-0.0224893	-1.04069	0.995709	1	Non-significant
Flt3L	OID00533	P49771	allergic T12M - allergic T6M	-0.0163893	-0.88662	0.853841	1	Non-significant
MCP-1	OID00484	P13500	allergic T12M - allergic T6M	0.0192947	-1.251	1.28959	1	Non-significant
IL-18R1	OID00517	Q13478	allergic T12M - allergic T6M	0.00840467	-0.855448	0.872257	1	Non-significant
TGF-alpha	OID00503	P01135	allergic T12M - allergic T6M	0.00547867	-0.989623	1.00058	1	Non-significant
MCP-4	OID00504	Q99616	allergic T12M - allergic T6M	0.00274133	-1.52931	1.53479	1	Non-significant

### Sheet: tolerant T12M - tolerant T6M
Symbol	OlinkID	UniProt	contrast	estimate	conf.low	conf.high	Adjusted_pval	Significance
IL-10RB	OID00515	Q08334	tolerant T12M - tolerant T6M	0.333171	-0.141098	0.807439	0.323002	Non-significant
TRAIL	OID00488	P50591	tolerant T12M - tolerant T6M	0.531436	-0.284632	1.3475	0.408263	Non-significant
OPG	OID00479	O00300	tolerant T12M - tolerant T6M	0.482387	-0.379125	1.3439	0.577531	Non-significant
DNER	OID01213	Q8NFT8	tolerant T12M - tolerant T6M	0.115954	-0.0972246	0.329133	0.608172	Non-significant
CXCL5	OID00520	P42830	tolerant T12M - tolerant T6M	0.450272	-0.402094	1.30264	0.637392	Non-significant
MCP-1	OID00484	P13500	tolerant T12M - tolerant T6M	0.534076	-0.48351	1.55166	0.64359	Non-significant
TNFSF14	OID00506	O43557	tolerant T12M - tolerant T6M	0.591284	-0.561482	1.74405	0.666016	Non-significant
OSM	OID00494	P13725	tolerant T12M - tolerant T6M	0.664184	-0.678717	2.00708	0.69956	Non-significant
SCF	OID00500	P21583	tolerant T12M - tolerant T6M	0.262788	-0.285072	0.810647	0.726003	Non-significant
IL-20RA	OID00489	Q9UHF4	tolerant T12M - tolerant T6M	0.315019	-0.346816	0.976854	0.732329	Non-significant
CXCL9	OID00490	Q07325	tolerant T12M - tolerant T6M	0.695303	-0.778629	2.16923	0.739546	Non-significant
CXCL1	OID00496	P09341	tolerant T12M - tolerant T6M	0.560231	-0.628693	1.74916	0.74045	Non-significant
VEGFA	OID00472	P15692	tolerant T12M - tolerant T6M	0.168612	-0.199019	0.536243	0.761873	Non-significant
uPA	OID00481	P00749	tolerant T12M - tolerant T6M	0.42753	-0.569077	1.42414	0.808877	Non-significant
CXCL10	OID00535	P02778	tolerant T12M - tolerant T6M	0.74723	-1.06031	2.55478	0.831563	Non-significant
HGF	OID00522	P14210	tolerant T12M - tolerant T6M	0.397688	-0.588601	1.38398	0.845905	Non-significant
CST5	OID00491	P28325	tolerant T12M - tolerant T6M	-0.160496	-0.566117	0.245126	0.855848	Non-significant
STAMBP	OID00558	O95630	tolerant T12M - tolerant T6M	-0.38658	-1.40302	0.629863	0.875317	Non-significant
CCL19	OID00513	Q99731	tolerant T12M - tolerant T6M	0.488565	-0.823314	1.80044	0.884637	Non-significant
IL-12B	OID00523	P29460	tolerant T12M - tolerant T6M	0.372256	-0.631483	1.376	0.886394	Non-significant
IL8	OID00471	P10145	tolerant T12M - tolerant T6M	0.352329	-0.604353	1.30901	0.889406	Non-significant
CCL4	OID00498	P13236	tolerant T12M - tolerant T6M	0.352357	-0.669965	1.37468	0.914265	Non-significant
CCL28	OID00539	Q9NRJ3	tolerant T12M - tolerant T6M	-0.218393	-0.854567	0.417781	0.915355	Non-significant
PD-L1	OID00518	Q9NZQ7	tolerant T12M - tolerant T6M	-0.219882	-0.869954	0.43019	0.920277	Non-significant
Flt3L	OID00533	P49771	tolerant T12M - tolerant T6M	0.233334	-0.462727	0.929394	0.923187	Non-significant
CDCP1	OID00476	Q9H5V8	tolerant T12M - tolerant T6M	-0.230788	-0.963646	0.50207	0.940206	Non-significant
SIRT2	OID00538	Q8IXJ6	tolerant T12M - tolerant T6M	-0.322718	-1.4305	0.785066	0.956668	Non-significant
CSF-1	OID00562	P09603	tolerant T12M - tolerant T6M	0.199778	-0.49878	0.898336	0.959917	Non-significant
CX3CL1	OID00552	P78423	tolerant T12M - tolerant T6M	0.187002	-0.495412	0.869415	0.966573	Non-significant
FGF-19	OID00545	O95750	tolerant T12M - tolerant T6M	0.13243	-0.358705	0.623565	0.968824	Non-significant
IL-15RA	OID00514	Q13261	tolerant T12M - tolerant T6M	-0.124027	-0.588212	0.340158	0.970012	Non-significant
ADA	OID00560	P00813	tolerant T12M - tolerant T6M	0.221758	-0.630336	1.07385	0.973258	Non-significant
IL-1 alpha	OID00493	P01583	tolerant T12M - tolerant T6M	-0.144362	-0.721054	0.432329	0.977406	Non-significant
CXCL6	OID00534	P80162	tolerant T12M - tolerant T6M	0.266265	-0.852506	1.38504	0.981935	Non-significant
IL18	OID00501	Q14116	tolerant T12M - tolerant T6M	0.21947	-0.749435	1.18838	0.985543	Non-significant
TGF-alpha	OID00503	P01135	tolerant T12M - tolerant T6M	0.16304	-0.6345	0.96058	0.990923	Non-significant
LIF-R	OID00511	P42702	tolerant T12M - tolerant T6M	0.106519	-0.443375	0.656412	0.992927	Non-significant
MCP-4	OID00504	Q99616	tolerant T12M - tolerant T6M	0.236027	-0.990113	1.46217	0.993117	Non-significant
MMP-10	OID00527	P09238	tolerant T12M - tolerant T6M	0.240902	-1.07785	1.55966	0.994617	Non-significant
LAP TGF-beta-1	OID00480	P01137	tolerant T12M - tolerant T6M	-0.109531	-0.710662	0.491599	0.994679	Non-significant
IL7	OID00478	P13232	tolerant T12M - tolerant T6M	0.10697	-0.522293	0.736233	0.996158	Non-significant
CASP-8	OID00550	Q14790	tolerant T12M - tolerant T6M	-0.178059	-1.37988	1.02376	0.998	Non-significant
CXCL11	OID00486	O14625	tolerant T12M - tolerant T6M	0.239181	-1.4843	1.96266	0.998536	Non-significant
CD40	OID00542	P25942	tolerant T12M - tolerant T6M	-0.0695578	-0.630416	0.4913	0.99915	Non-significant
CD5	OID00531	P06127	tolerant T12M - tolerant T6M	0.0891493	-0.63639	0.814688	0.999187	Non-significant
MMP-1	OID00510	P03956	tolerant T12M - tolerant T6M	0.207172	-1.48706	1.90141	0.999208	Non-significant
TNFRSF9	OID00553	Q07011	tolerant T12M - tolerant T6M	0.0813922	-0.624905	0.787689	0.999405	Non-significant
4E-BP1	OID00536	Q13541	tolerant T12M - tolerant T6M	0.143382	-1.17941	1.46617	0.999558	Non-significant
IL-18R1	OID00517	Q13478	tolerant T12M - tolerant T6M	0.0748151	-0.61769	0.76732	0.999566	Non-significant
IL6	OID00482	P05231	tolerant T12M - tolerant T6M	0.138823	-1.21293	1.49057	0.999662	Non-significant
TWEAK	OID00555	O43508	tolerant T12M - tolerant T6M	0.0882313	-0.805853	0.982316	0.999736	Non-significant
CCL20	OID00556	P78556	tolerant T12M - tolerant T6M	0.0898914	-0.998971	1.17875	0.999884	Non-significant
TNF	OID05548	P01375	tolerant T12M - tolerant T6M	0.0445902	-0.904904	0.994085	0.999993	Non-significant
CCL3	OID00532	P10147	tolerant T12M - tolerant T6M	0.049082	-1.2991	1.39727	0.999998	Non-significant
EN-RAGE	OID00541	P80511	tolerant T12M - tolerant T6M	-0.0364484	-1.65073	1.57784	1	Non-significant
MCP-2	OID00549	P80075	tolerant T12M - tolerant T6M	-0.0258812	-1.32526	1.2735	1	Non-significant
CCL23	OID00530	P55773	tolerant T12M - tolerant T6M	-0.0111001	-0.744889	0.722689	1	Non-significant
LIF	OID00547	P15018	tolerant T12M - tolerant T6M	-0.0104957	-0.731661	0.71067	1	Non-significant
