## Supplementary Table S6 for "Identification of potential inflammation markers for outgrowth of cow’s milk allergy"

### Sheet: explanation columns
Symbol	protein symbol
OlinkID	Olink identifier
UniProt	UniProt identifier
contrast	Variables that are compared
estimate	Difference in mean NPX value between variables (from contrast)
conf.low	Lower bound of the confidence interval for the difference in mean NPX value
conf.high	Upper bound of the confidence interval for the difference in mean NPX value
Adjusted_pval	Adjusted p-value (Benjamini & Hochberg)
Significance	Text indication if a significant difference in mean NPX value is found (adjusted p-value <= 0.05)

### Sheet: allergic T0 - tolerant T0
Symbol	OlinkID	UniProt	contrast	estimate	conf.low	conf.high	Adjusted_pval	Significance
MMP-10	OID00527	P09238	allergic T0 - tolerant T0	-1.38691	-3.04212	0.268287	0.154801	Non-significant
EN-RAGE	OID00541	P80511	allergic T0 - tolerant T0	-1.16423	-3.09049	0.762034	0.500576	Non-significant
CASP-8	OID00550	Q14790	allergic T0 - tolerant T0	-0.906785	-2.52569	0.712123	0.582023	Non-significant
LIF-R	OID00511	P42702	allergic T0 - tolerant T0	-0.385882	-1.1043	0.332539	0.626377	Non-significant
CX3CL1	OID00552	P78423	allergic T0 - tolerant T0	-0.488427	-1.40399	0.427135	0.632583	Non-significant
MCP-1	OID00484	P13500	allergic T0 - tolerant T0	-0.678704	-2.0759	0.718497	0.719004	Non-significant
MMP-1	OID00510	P03956	allergic T0 - tolerant T0	-0.98073	-3.00808	1.04662	0.725386	Non-significant
CCL28	OID00539	Q9NRJ3	allergic T0 - tolerant T0	0.39351	-0.421853	1.20887	0.726082	Non-significant
CXCL5	OID00520	P42830	allergic T0 - tolerant T0	0.61925	-0.673628	1.91213	0.728358	Non-significant
IL8	OID00471	P10145	allergic T0 - tolerant T0	-0.569574	-1.87535	0.736204	0.801247	Non-significant
IL18	OID00501	Q14116	allergic T0 - tolerant T0	0.516484	-0.729208	1.76218	0.834069	Non-significant
OPG	OID00479	O00300	allergic T0 - tolerant T0	0.378411	-0.736291	1.49311	0.921481	Non-significant
HGF	OID00522	P14210	allergic T0 - tolerant T0	-0.406978	-1.7126	0.898641	0.944199	Non-significant
PD-L1	OID00518	Q9NZQ7	allergic T0 - tolerant T0	-0.289756	-1.25662	0.677112	0.951713	Non-significant
IL-15RA	OID00514	Q13261	allergic T0 - tolerant T0	-0.168913	-0.735711	0.397885	0.954114	Non-significant
OSM	OID00494	P13725	allergic T0 - tolerant T0	-0.541597	-2.38146	1.29827	0.955796	Non-significant
4E-BP1	OID00536	Q13541	allergic T0 - tolerant T0	0.508774	-1.21909	2.23664	0.956016	Non-significant
CCL20	OID00556	P78556	allergic T0 - tolerant T0	0.486298	-1.25986	2.23245	0.964103	Non-significant
DNER	OID01213	Q8NFT8	allergic T0 - tolerant T0	-0.0686895	-0.317248	0.179869	0.966798	Non-significant
IL-18R1	OID00517	Q13478	allergic T0 - tolerant T0	-0.2768	-1.33384	0.780245	0.972708	Non-significant
CD5	OID00531	P06127	allergic T0 - tolerant T0	-0.299029	-1.5071	0.909042	0.978319	Non-significant
TGF-alpha	OID00503	P01135	allergic T0 - tolerant T0	-0.285069	-1.4575	0.887363	0.98042	Non-significant
MCP-4	OID00504	Q99616	allergic T0 - tolerant T0	0.375093	-1.16125	1.91143	0.98055	Non-significant
TNFRSF9	OID00553	Q07011	allergic T0 - tolerant T0	-0.272132	-1.40369	0.859425	0.981057	Non-significant
TNF	OID05548	P01375	allergic T0 - tolerant T0	-0.293156	-1.61344	1.02713	0.987096	Non-significant
CSF-1	OID00562	P09603	allergic T0 - tolerant T0	-0.195808	-1.10215	0.710535	0.988735	Non-significant
CXCL11	OID00486	O14625	allergic T0 - tolerant T0	0.526557	-2.02481	3.07792	0.990643	Non-significant
IL-1 alpha	OID00493	P01583	allergic T0 - tolerant T0	0.166445	-0.639201	0.972091	0.9907	Non-significant
LIF	OID00547	P15018	allergic T0 - tolerant T0	-0.215334	-1.30127	0.870601	0.992195	Non-significant
CXCL10	OID00535	P02778	allergic T0 - tolerant T0	0.548844	-2.30359	3.40128	0.993141	Non-significant
Flt3L	OID00533	P49771	allergic T0 - tolerant T0	0.160459	-0.67434	0.995259	0.993486	Non-significant
CD40	OID00542	P25942	allergic T0 - tolerant T0	-0.14991	-0.954054	0.654234	0.994194	Non-significant
CXCL1	OID00496	P09341	allergic T0 - tolerant T0	-0.290371	-1.96763	1.38689	0.995906	Non-significant
TNFSF14	OID00506	O43557	allergic T0 - tolerant T0	-0.281526	-1.96113	1.39808	0.996465	Non-significant
IL6	OID00482	P05231	allergic T0 - tolerant T0	-0.274675	-1.9102	1.36085	0.996539	Non-significant
uPA	OID00481	P00749	allergic T0 - tolerant T0	-0.190583	-1.53697	1.1558	0.998443	Non-significant
IL-10RB	OID00515	Q08334	allergic T0 - tolerant T0	0.0814047	-0.493481	0.65629	0.998466	Non-significant
CXCL9	OID00490	Q07325	allergic T0 - tolerant T0	-0.281681	-2.79996	2.2366	0.999477	Non-significant
CCL3	OID00532	P10147	allergic T0 - tolerant T0	-0.19943	-1.99181	1.59295	0.999517	Non-significant
SIRT2	OID00538	Q8IXJ6	allergic T0 - tolerant T0	-0.148943	-1.65764	1.35975	0.99973	Non-significant
FGF-19	OID00545	O95750	allergic T0 - tolerant T0	-0.0573961	-0.699379	0.584587	0.999835	Non-significant
CST5	OID00491	P28325	allergic T0 - tolerant T0	0.0739627	-0.786689	0.934614	0.99985	Non-significant
ADA	OID00560	P00813	allergic T0 - tolerant T0	-0.0952168	-1.20834	1.01791	0.999867	Non-significant
CCL4	OID00498	P13236	allergic T0 - tolerant T0	0.114803	-1.29397	1.52357	0.999895	Non-significant
CCL19	OID00513	Q99731	allergic T0 - tolerant T0	0.160815	-1.86173	2.18336	0.999904	Non-significant
TWEAK	OID00555	O43508	allergic T0 - tolerant T0	0.0804688	-0.928042	1.08898	0.999907	Non-significant
TRAIL	OID00488	P50591	allergic T0 - tolerant T0	-0.0938828	-1.29735	1.10959	0.999914	Non-significant
IL-12B	OID00523	P29460	allergic T0 - tolerant T0	-0.106231	-1.54997	1.3375	0.999936	Non-significant
LAP TGF-beta-1	OID00480	P01137	allergic T0 - tolerant T0	0.0588316	-0.738221	0.855884	0.999936	Non-significant
CDCP1	OID00476	Q9H5V8	allergic T0 - tolerant T0	-0.0674857	-0.983417	0.848446	0.999937	Non-significant
VEGFA	OID00472	P15692	allergic T0 - tolerant T0	0.0344214	-0.433624	0.502466	0.999937	Non-significant
MCP-2	OID00549	P80075	allergic T0 - tolerant T0	-0.0987148	-1.80627	1.60884	0.999981	Non-significant
SCF	OID00500	P21583	allergic T0 - tolerant T0	-0.0220878	-0.743091	0.698915	0.999999	Non-significant
CXCL6	OID00534	P80162	allergic T0 - tolerant T0	-0.0410679	-1.66862	1.58649	1	Non-significant
IL-20RA	OID00489	Q9UHF4	allergic T0 - tolerant T0	0.020167	-0.857454	0.897788	1	Non-significant
CCL23	OID00530	P55773	allergic T0 - tolerant T0	-0.0155957	-1.11269	1.0815	1	Non-significant
STAMBP	OID00558	O95630	allergic T0 - tolerant T0	0.0114121	-1.39018	1.41301	1	Non-significant
IL7	OID00478	P13232	allergic T0 - tolerant T0	0.00649667	-0.856247	0.86924	1	Non-significant

### Sheet: allergic T6M - tolerant T6M
Symbol	OlinkID	UniProt	contrast	estimate	conf.low	conf.high	Adjusted_pval	Significance
IL-15RA	OID00514	Q13261	allergic T6M - tolerant T6M	0.562174	-0.00462413	1.12897	0.0532256	Non-significant
CXCL5	OID00520	P42830	allergic T6M - tolerant T6M	1.09745	-0.195429	2.39033	0.143103	Non-significant
EN-RAGE	OID00541	P80511	allergic T6M - tolerant T6M	-1.06214	-2.9884	0.864128	0.601142	Non-significant
MMP-10	OID00527	P09238	allergic T6M - tolerant T6M	-0.796365	-2.45157	0.858837	0.729212	Non-significant
IL-1 alpha	OID00493	P01583	allergic T6M - tolerant T6M	-0.380547	-1.18619	0.425099	0.741901	Non-significant
PD-L1	OID00518	Q9NZQ7	allergic T6M - tolerant T6M	-0.430589	-1.39746	0.536279	0.784961	Non-significant
TNFSF14	OID00506	O43557	allergic T6M - tolerant T6M	-0.743362	-2.42297	0.936242	0.789876	Non-significant
IL-10RB	OID00515	Q08334	allergic T6M - tolerant T6M	0.233241	-0.341644	0.808127	0.847065	Non-significant
CASP-8	OID00550	Q14790	allergic T6M - tolerant T6M	-0.65426	-2.27317	0.964649	0.84772	Non-significant
HGF	OID00522	P14210	allergic T6M - tolerant T6M	-0.503323	-1.80894	0.802296	0.871942	Non-significant
CXCL10	OID00535	P02778	allergic T6M - tolerant T6M	1.08148	-1.77096	3.93391	0.876731	Non-significant
IL8	OID00471	P10145	allergic T6M - tolerant T6M	-0.479015	-1.78479	0.826764	0.89325	Non-significant
4E-BP1	OID00536	Q13541	allergic T6M - tolerant T6M	0.583568	-1.1443	2.31143	0.922951	Non-significant
TNF	OID05548	P01375	allergic T6M - tolerant T6M	-0.431035	-1.75132	0.889254	0.932179	Non-significant
ADA	OID00560	P00813	allergic T6M - tolerant T6M	-0.359308	-1.47243	0.753819	0.935767	Non-significant
IL6	OID00482	P05231	allergic T6M - tolerant T6M	-0.510323	-2.14585	1.1252	0.944525	Non-significant
IL-12B	OID00523	P29460	allergic T6M - tolerant T6M	-0.44676	-1.8905	0.996975	0.945169	Non-significant
TNFRSF9	OID00553	Q07011	allergic T6M - tolerant T6M	-0.344329	-1.47589	0.787227	0.94795	Non-significant
CCL19	OID00513	Q99731	allergic T6M - tolerant T6M	0.606022	-1.41652	2.62857	0.951488	Non-significant
IL18	OID00501	Q14116	allergic T6M - tolerant T6M	0.361678	-0.884014	1.60737	0.958648	Non-significant
uPA	OID00481	P00749	allergic T6M - tolerant T6M	-0.364593	-1.71098	0.981792	0.969073	Non-significant
MCP-4	OID00504	Q99616	allergic T6M - tolerant T6M	0.405302	-1.13104	1.94164	0.972658	Non-significant
LAP TGF-beta-1	OID00480	P01137	allergic T6M - tolerant T6M	-0.183273	-0.980325	0.613779	0.985012	Non-significant
CXCL11	OID00486	O14625	allergic T6M - tolerant T6M	0.562126	-1.98924	3.11349	0.987394	Non-significant
LIF-R	OID00511	P42702	allergic T6M - tolerant T6M	-0.141881	-0.860301	0.57654	0.992534	Non-significant
IL-20RA	OID00489	Q9UHF4	allergic T6M - tolerant T6M	0.169186	-0.708435	1.04681	0.993307	Non-significant
CD40	OID00542	P25942	allergic T6M - tolerant T6M	-0.153573	-0.957717	0.650571	0.993504	Non-significant
LIF	OID00547	P15018	allergic T6M - tolerant T6M	-0.202912	-1.28885	0.883024	0.994076	Non-significant
CXCL9	OID00490	Q07325	allergic T6M - tolerant T6M	0.451663	-2.06661	2.96994	0.994981	Non-significant
STAMBP	OID00558	O95630	allergic T6M - tolerant T6M	-0.24586	-1.64746	1.15574	0.995666	Non-significant
IL-18R1	OID00517	Q13478	allergic T6M - tolerant T6M	-0.183151	-1.2402	0.873894	0.995829	Non-significant
TGF-alpha	OID00503	P01135	allergic T6M - tolerant T6M	-0.197602	-1.37003	0.97483	0.996365	Non-significant
MMP-1	OID00510	P03956	allergic T6M - tolerant T6M	-0.317181	-2.34453	1.71017	0.997531	Non-significant
CCL4	OID00498	P13236	allergic T6M - tolerant T6M	0.209204	-1.19956	1.61797	0.998034	Non-significant
OPG	OID00479	O00300	allergic T6M - tolerant T6M	0.163449	-0.951253	1.27815	0.99817	Non-significant
IL7	OID00478	P13232	allergic T6M - tolerant T6M	0.116276	-0.746468	0.979019	0.998768	Non-significant
CX3CL1	OID00552	P78423	allergic T6M - tolerant T6M	-0.120562	-1.03612	0.795	0.998903	Non-significant
TRAIL	OID00488	P50591	allergic T6M - tolerant T6M	0.14157	-1.0619	1.34504	0.999353	Non-significant
TWEAK	OID00555	O43508	allergic T6M - tolerant T6M	-0.119262	-1.12777	0.889248	0.999361	Non-significant
CD5	OID00531	P06127	allergic T6M - tolerant T6M	-0.124941	-1.33301	1.08313	0.999645	Non-significant
CCL23	OID00530	P55773	allergic T6M - tolerant T6M	-0.105429	-1.20253	0.991667	0.999758	Non-significant
SIRT2	OID00538	Q8IXJ6	allergic T6M - tolerant T6M	-0.137034	-1.64573	1.37166	0.99982	Non-significant
OSM	OID00494	P13725	allergic T6M - tolerant T6M	-0.160448	-2.00031	1.67941	0.999853	Non-significant
CCL28	OID00539	Q9NRJ3	allergic T6M - tolerant T6M	0.0652022	-0.75016	0.880564	0.999905	Non-significant
MCP-2	OID00549	P80075	allergic T6M - tolerant T6M	-0.13338	-1.84093	1.57417	0.999915	Non-significant
CDCP1	OID00476	Q9H5V8	allergic T6M - tolerant T6M	-0.0691578	-0.985089	0.846774	0.999929	Non-significant
CST5	OID00491	P28325	allergic T6M - tolerant T6M	0.063427	-0.797225	0.924079	0.99993	Non-significant
SCF	OID00500	P21583	allergic T6M - tolerant T6M	-0.052339	-0.773342	0.668664	0.999941	Non-significant
CCL3	OID00532	P10147	allergic T6M - tolerant T6M	-0.116202	-1.90858	1.67618	0.999966	Non-significant
FGF-19	OID00545	O95750	allergic T6M - tolerant T6M	-0.0403083	-0.682292	0.601675	0.999971	Non-significant
VEGFA	OID00472	P15692	allergic T6M - tolerant T6M	-0.0239133	-0.491958	0.444132	0.99999	Non-significant
Flt3L	OID00533	P49771	allergic T6M - tolerant T6M	0.034554	-0.800245	0.869353	0.999996	Non-significant
CXCL1	OID00496	P09341	allergic T6M - tolerant T6M	0.0683324	-1.60892	1.74559	0.999997	Non-significant
DNER	OID01213	Q8NFT8	allergic T6M - tolerant T6M	-0.0096425	-0.258201	0.238916	0.999997	Non-significant
CSF-1	OID00562	P09603	allergic T6M - tolerant T6M	0.0297761	-0.876567	0.936119	0.999999	Non-significant
CXCL6	OID00534	P80162	allergic T6M - tolerant T6M	0.0149627	-1.61259	1.64252	1	Non-significant
MCP-1	OID00484	P13500	allergic T6M - tolerant T6M	0.00841375	-1.38879	1.40561	1	Non-significant
CCL20	OID00556	P78556	allergic T6M - tolerant T6M	0.00252425	-1.74363	1.74868	1	Non-significant

### Sheet: allergic T12M - tolerant T12M
Symbol	OlinkID	UniProt	contrast	estimate	conf.low	conf.high	Adjusted_pval	Significance
CX3CL1	OID00552	P78423	allergic T12M - tolerant T12M	-0.766303	-1.68827	0.155667	0.160936	Non-significant
IL-12B	OID00523	P29460	allergic T12M - tolerant T12M	-0.875519	-2.32829	0.577255	0.499718	Non-significant
CXCL1	OID00496	P09341	allergic T12M - tolerant T12M	-0.98243	-2.67053	0.705667	0.539278	Non-significant
IL8	OID00471	P10145	allergic T12M - tolerant T12M	-0.672366	-1.98705	0.642315	0.673261	Non-significant
uPA	OID00481	P00749	allergic T12M - tolerant T12M	-0.671164	-2.02687	0.684544	0.70317	Non-significant
IL7	OID00478	P13232	allergic T12M - tolerant T12M	-0.390137	-1.25872	0.478448	0.780968	Non-significant
IL18	OID00501	Q14116	allergic T12M - tolerant T12M	0.544449	-0.710503	1.7994	0.806053	Non-significant
MMP-10	OID00527	P09238	allergic T12M - tolerant T12M	-0.671794	-2.33968	0.996094	0.850643	Non-significant
LIF-R	OID00511	P42702	allergic T12M - tolerant T12M	-0.265535	-0.989181	0.458111	0.893761	Non-significant
MCP-1	OID00484	P13500	allergic T12M - tolerant T12M	-0.506368	-1.91299	0.900256	0.900594	Non-significant
TRAIL	OID00488	P50591	allergic T12M - tolerant T12M	-0.412355	-1.62305	0.798339	0.919137	Non-significant
IL-20RA	OID00489	Q9UHF4	allergic T12M - tolerant T12M	-0.292598	-1.17647	0.59127	0.928792	Non-significant
4E-BP1	OID00536	Q13541	allergic T12M - tolerant T12M	0.530578	-1.20985	2.271	0.949192	Non-significant
TGF-alpha	OID00503	P01135	allergic T12M - tolerant T12M	-0.355163	-1.53467	0.824344	0.950921	Non-significant
CCL20	OID00556	P78556	allergic T12M - tolerant T12M	-0.515429	-2.27061	1.23975	0.955165	Non-significant
DNER	OID01213	Q8NFT8	allergic T12M - tolerant T12M	-0.0712296	-0.32183	0.179371	0.962557	Non-significant
EN-RAGE	OID00541	P80511	allergic T12M - tolerant T12M	-0.550063	-2.49189	1.39176	0.963044	Non-significant
IL-15RA	OID00514	Q13261	allergic T12M - tolerant T12M	-0.153975	-0.725252	0.417302	0.970092	Non-significant
HGF	OID00522	P14210	allergic T12M - tolerant T12M	-0.343387	-1.65832	0.971551	0.97368	Non-significant
Flt3L	OID00533	P49771	allergic T12M - tolerant T12M	-0.215169	-1.05668	0.626344	0.976268	Non-significant
CXCL5	OID00520	P42830	allergic T12M - tolerant T12M	0.326125	-0.974138	1.62639	0.977445	Non-significant
CSF-1	OID00562	P09603	allergic T12M - tolerant T12M	-0.229269	-1.14227	0.683728	0.977892	Non-significant
IL-18R1	OID00517	Q13478	allergic T12M - tolerant T12M	-0.249562	-1.31258	0.813458	0.983167	Non-significant
CCL4	OID00498	P13236	allergic T12M - tolerant T12M	0.325091	-1.09314	1.74332	0.985144	Non-significant
CXCL6	OID00534	P80162	allergic T12M - tolerant T12M	-0.369142	-2.00669	1.26841	0.986087	Non-significant
FGF-19	OID00545	O95750	allergic T12M - tolerant T12M	-0.141672	-0.788322	0.504977	0.98799	Non-significant
CXCL10	OID00535	P02778	allergic T12M - tolerant T12M	-0.605383	-3.47298	2.26222	0.989508	Non-significant
CCL3	OID00532	P10147	allergic T12M - tolerant T12M	0.373226	-1.43187	2.17832	0.990758	Non-significant
PD-L1	OID00518	Q9NZQ7	allergic T12M - tolerant T12M	0.189932	-0.782651	1.16251	0.992753	Non-significant
IL6	OID00482	P05231	allergic T12M - tolerant T12M	0.286847	-1.36173	1.93542	0.99591	Non-significant
ADA	OID00560	P00813	allergic T12M - tolerant T12M	-0.194306	-1.31553	0.926918	0.995948	Non-significant
SCF	OID00500	P21583	allergic T12M - tolerant T12M	-0.121327	-0.84752	0.604865	0.996586	Non-significant
OSM	OID00494	P13725	allergic T12M - tolerant T12M	-0.296522	-2.14886	1.55581	0.997194	Non-significant
CCL19	OID00513	Q99731	allergic T12M - tolerant T12M	-0.313424	-2.3472	1.72035	0.997605	Non-significant
CASP-8	OID00550	Q14790	allergic T12M - tolerant T12M	-0.25043	-1.8806	1.37974	0.9977	Non-significant
CXCL11	OID00486	O14625	allergic T12M - tolerant T12M	-0.380544	-2.94711	2.18602	0.998023	Non-significant
IL-10RB	OID00515	Q08334	allergic T12M - tolerant T12M	-0.0856213	-0.665084	0.493841	0.998119	Non-significant
VEGFA	OID00472	P15692	allergic T12M - tolerant T12M	-0.0671809	-0.53875	0.404388	0.998412	Non-significant
IL-1 alpha	OID00493	P01583	allergic T12M - tolerant T12M	0.112215	-0.698721	0.923152	0.998597	Non-significant
CXCL9	OID00490	Q07325	allergic T12M - tolerant T12M	-0.330998	-2.86083	2.19883	0.998884	Non-significant
TNFSF14	OID00506	O43557	allergic T12M - tolerant T12M	-0.216341	-1.90624	1.47355	0.999028	Non-significant
MMP-1	OID00510	P03956	allergic T12M - tolerant T12M	-0.249343	-2.29303	1.79434	0.999254	Non-significant
TNFRSF9	OID00553	Q07011	allergic T12M - tolerant T12M	-0.127932	-1.26535	1.00948	0.999472	Non-significant
CST5	OID00491	P28325	allergic T12M - tolerant T12M	0.0946139	-0.768627	0.957855	0.999508	Non-significant
MCP-4	OID00504	Q99616	allergic T12M - tolerant T12M	0.172017	-1.37611	1.72015	0.999524	Non-significant
STAMBP	OID00558	O95630	allergic T12M - tolerant T12M	-0.146801	-1.5578	1.2642	0.99965	Non-significant
SIRT2	OID00538	Q8IXJ6	allergic T12M - tolerant T12M	-0.137354	-1.65637	1.38166	0.999824	Non-significant
LIF	OID00547	P15018	allergic T12M - tolerant T12M	0.0789891	-1.01323	1.17121	0.999941	Non-significant
LAP TGF-beta-1	OID00480	P01137	allergic T12M - tolerant T12M	0.0549053	-0.747823	0.857634	0.999956	Non-significant
CCL28	OID00539	Q9NRJ3	allergic T12M - tolerant T12M	0.0553397	-0.766098	0.876778	0.999959	Non-significant
CD40	OID00542	P25942	allergic T12M - tolerant T12M	0.0416947	-0.767512	0.850902	0.999989	Non-significant
OPG	OID00479	O00300	allergic T12M - tolerant T12M	-0.0504254	-1.17334	1.07249	0.999995	Non-significant
CCL23	OID00530	P55773	allergic T12M - tolerant T12M	0.0408849	-1.06264	1.14441	0.999998	Non-significant
TNF	OID05548	P01375	allergic T12M - tolerant T12M	0.0468756	-1.28215	1.3759	0.999998	Non-significant
CD5	OID00531	P06127	allergic T12M - tolerant T12M	0.0245144	-1.18937	1.2384	1	Non-significant
CDCP1	OID00476	Q9H5V8	allergic T12M - tolerant T12M	-0.0151254	-0.938111	0.907861	1	Non-significant
MCP-2	OID00549	P80075	allergic T12M - tolerant T12M	-0.018397	-1.73826	1.70146	1	Non-significant
TWEAK	OID00555	O43508	allergic T12M - tolerant T12M	0.00846359	-1.00844	1.02537	1	Non-significant
