## Supplementary Table S7 for "Identification of potential inflammation markers for outgrowth of cow’s milk allergy"

### Sheet: explanation columns
Symbol	protein symbol
OlinkID	Olink identifier
UniProt	UniProt identifier
contrast	Variables that are compared
estimate	Difference in mean NPX value between variables (from contrast)
conf.low	Lower bound of the confidence interval for the difference in mean NPX value
conf.high	Upper bound of the confidence interval for the difference in mean NPX value
Adjusted_pval	Adjusted p-value (Benjamini & Hochberg)
Significance	Text indication if a significant difference in mean NPX value is found (adjusted p-value <= 0.05)

### Sheet: AAF T0 - AAF T6M
Symbol	OlinkID	UniProt	contrast	estimate	conf.low	conf.high	Adjusted_pval	Significance
OSM	OID00494	P13725	AAF T0 - AAF T6M	-2.13185	-3.7495	-0.514206	0.0031838	Significant
EN-RAGE	OID00541	P80511	AAF T0 - AAF T6M	-2.17263	-4.13123	-0.214038	0.0209261	Significant
TNFSF14	OID00506	O43557	AAF T0 - AAF T6M	-1.52482	-2.91482	-0.134818	0.0231832	Significant
CST5	OID00491	P28325	AAF T0 - AAF T6M	0.5147	0.0334947	0.995905	0.0290047	Significant
CASP-8	OID00550	Q14790	AAF T0 - AAF T6M	-1.44987	-2.89301	-0.00673328	0.0482631	Significant
IL8	OID00471	P10145	AAF T0 - AAF T6M	-1.13446	-2.28331	0.0143892	0.0549321	Non-significant
TNF	OID05548	P01375	AAF T0 - AAF T6M	-1.09999	-2.21932	0.0193433	0.0569112	Non-significant
CXCL6	OID00534	P80162	AAF T0 - AAF T6M	-1.18248	-2.48061	0.115646	0.0949582	Non-significant
TNFRSF9	OID00553	Q07011	AAF T0 - AAF T6M	-0.739559	-1.58097	0.101855	0.117615	Non-significant
SIRT2	OID00538	Q8IXJ6	AAF T0 - AAF T6M	-1.12636	-2.42869	0.175966	0.128866	Non-significant
MMP-1	OID00510	P03956	AAF T0 - AAF T6M	-1.69959	-3.73922	0.340034	0.157169	Non-significant
CCL20	OID00556	P78556	AAF T0 - AAF T6M	-1.05773	-2.33515	0.219698	0.162277	Non-significant
CCL3	OID00532	P10147	AAF T0 - AAF T6M	-1.32551	-2.93508	0.28405	0.166799	Non-significant
STAMBP	OID00558	O95630	AAF T0 - AAF T6M	-0.953439	-2.13883	0.23195	0.186985	Non-significant
uPA	OID00481	P00749	AAF T0 - AAF T6M	-0.963763	-2.16797	0.240446	0.191396	Non-significant
ADA	OID00560	P00813	AAF T0 - AAF T6M	-0.76448	-1.77232	0.243362	0.242133	Non-significant
CCL4	OID00498	P13236	AAF T0 - AAF T6M	-0.904074	-2.11944	0.311295	0.261858	Non-significant
HGF	OID00522	P14210	AAF T0 - AAF T6M	-0.885572	-2.07838	0.307238	0.263853	Non-significant
IL-1 alpha	OID00493	P01583	AAF T0 - AAF T6M	-0.504731	-1.21593	0.20647	0.311508	Non-significant
CXCL10	OID00535	P02778	AAF T0 - AAF T6M	-1.41827	-3.57993	0.743386	0.399322	Non-significant
MMP-10	OID00527	P09238	AAF T0 - AAF T6M	-1.04632	-2.64953	0.556888	0.405661	Non-significant
LIF	OID00547	P15018	AAF T0 - AAF T6M	-0.529344	-1.40171	0.343022	0.488736	Non-significant
IL-10RB	OID00515	Q08334	AAF T0 - AAF T6M	0.338541	-0.240386	0.917467	0.53013	Non-significant
DNER	OID01213	Q8NFT8	AAF T0 - AAF T6M	-0.141455	-0.398422	0.115512	0.595443	Non-significant
IL-12B	OID00523	P29460	AAF T0 - AAF T6M	-0.624074	-1.83684	0.58869	0.662737	Non-significant
IL7	OID00478	P13232	AAF T0 - AAF T6M	0.385414	-0.375035	1.14586	0.677134	Non-significant
CXCL9	OID00490	Q07325	AAF T0 - AAF T6M	-0.888582	-2.66861	0.891447	0.690886	Non-significant
CXCL11	OID00486	O14625	AAF T0 - AAF T6M	-1.01672	-3.08145	1.04802	0.70301	Non-significant
CXCL1	OID00496	P09341	AAF T0 - AAF T6M	-0.670417	-2.09608	0.755244	0.741928	Non-significant
CDCP1	OID00476	Q9H5V8	AAF T0 - AAF T6M	-0.399023	-1.27744	0.479396	0.768909	Non-significant
PD-L1	OID00518	Q9NZQ7	AAF T0 - AAF T6M	-0.340186	-1.12642	0.44605	0.803065	Non-significant
TGF-alpha	OID00503	P01135	AAF T0 - AAF T6M	-0.404234	-1.35063	0.542162	0.81151	Non-significant
OPG	OID00479	O00300	AAF T0 - AAF T6M	-0.405057	-1.44257	0.632459	0.862575	Non-significant
IL18	OID00501	Q14116	AAF T0 - AAF T6M	0.439611	-0.713516	1.59274	0.874113	Non-significant
CCL23	OID00530	P55773	AAF T0 - AAF T6M	-0.311337	-1.18853	0.565854	0.903822	Non-significant
IL6	OID00482	P05231	AAF T0 - AAF T6M	-0.543306	-2.15533	1.06872	0.921418	Non-significant
IL-15RA	OID00514	Q13261	AAF T0 - AAF T6M	-0.191134	-0.779655	0.397386	0.932098	Non-significant
CCL28	OID00539	Q9NRJ3	AAF T0 - AAF T6M	-0.235901	-1.00009	0.528288	0.944562	Non-significant
LAP TGF-beta-1	OID00480	P01137	AAF T0 - AAF T6M	-0.222301	-0.948552	0.50395	0.946718	Non-significant
CXCL5	OID00520	P42830	AAF T0 - AAF T6M	0.306099	-0.735956	1.34815	0.95505	Non-significant
MCP-4	OID00504	Q99616	AAF T0 - AAF T6M	-0.421099	-1.86482	1.02263	0.956317	Non-significant
VEGFA	OID00472	P15692	AAF T0 - AAF T6M	0.125567	-0.317923	0.569056	0.961528	Non-significant
TRAIL	OID00488	P50591	AAF T0 - AAF T6M	0.276754	-0.716473	1.26998	0.964054	Non-significant
MCP-1	OID00484	P13500	AAF T0 - AAF T6M	-0.324584	-1.5505	0.901331	0.971087	Non-significant
CX3CL1	OID00552	P78423	AAF T0 - AAF T6M	0.177911	-0.660869	1.01669	0.98925	Non-significant
LIF-R	OID00511	P42702	AAF T0 - AAF T6M	-0.136665	-0.802371	0.529041	0.990739	Non-significant
MCP-2	OID00549	P80075	AAF T0 - AAF T6M	-0.296953	-1.83682	1.24291	0.993051	Non-significant
IL-20RA	OID00489	Q9UHF4	AAF T0 - AAF T6M	0.128621	-0.67931	0.936551	0.997177	Non-significant
CD40	OID00542	P25942	AAF T0 - AAF T6M	0.0811088	-0.59895	0.761168	0.999296	Non-significant
CSF-1	OID00562	P09603	AAF T0 - AAF T6M	-0.0892769	-0.93231	0.753756	0.999606	Non-significant
IL-18R1	OID00517	Q13478	AAF T0 - AAF T6M	0.0715231	-0.764222	0.907269	0.999861	Non-significant
CCL19	OID00513	Q99731	AAF T0 - AAF T6M	0.118139	-1.47383	1.71011	0.999931	Non-significant
TWEAK	OID00555	O43508	AAF T0 - AAF T6M	-0.0781994	-1.14842	0.992023	0.99994	Non-significant
FGF-19	OID00545	O95750	AAF T0 - AAF T6M	-0.0405163	-0.626047	0.545014	0.999952	Non-significant
CD5	OID00531	P06127	AAF T0 - AAF T6M	-0.0591662	-0.93443	0.816098	0.999957	Non-significant
4E-BP1	OID00536	Q13541	AAF T0 - AAF T6M	-0.0752669	-1.63403	1.4835	0.999992	Non-significant
Flt3L	OID00533	P49771	AAF T0 - AAF T6M	-0.0229956	-0.867368	0.821377	1	Non-significant
SCF	OID00500	P21583	AAF T0 - AAF T6M	-0.00827938	-0.669257	0.652699	1	Non-significant

### Sheet: (AAF-syn T0) - (AAF-syn T6M)
Symbol	OlinkID	UniProt	contrast	estimate	conf.low	conf.high	Adjusted_pval	Significance
CST5	OID00491	P28325	(AAF-syn T0) - (AAF-syn T6M)	0.512849	0.111496	0.914202	0.00466732	Significant
TNFSF14	OID00506	O43557	(AAF-syn T0) - (AAF-syn T6M)	-1.46942	-2.62876	-0.310079	0.00514197	Significant
OSM	OID00494	P13725	(AAF-syn T0) - (AAF-syn T6M)	-1.60157	-2.95078	-0.252361	0.0107032	Significant
EN-RAGE	OID00541	P80511	(AAF-syn T0) - (AAF-syn T6M)	-1.73135	-3.36493	-0.0977704	0.0313691	Significant
IL7	OID00478	P13232	(AAF-syn T0) - (AAF-syn T6M)	0.666526	0.0322672	1.30078	0.0337	Significant
HGF	OID00522	P14210	(AAF-syn T0) - (AAF-syn T6M)	-0.893208	-1.88808	0.101664	0.103789	Non-significant
4E-BP1	OID00536	Q13541	(AAF-syn T0) - (AAF-syn T6M)	1.14488	-0.155222	2.44498	0.116297	Non-significant
IL-15RA	OID00514	Q13261	(AAF-syn T0) - (AAF-syn T6M)	-0.413383	-0.904242	0.0774772	0.148704	Non-significant
DNER	OID01213	Q8NFT8	(AAF-syn T0) - (AAF-syn T6M)	-0.175753	-0.390079	0.0385725	0.170368	Non-significant
CASP-8	OID00550	Q14790	(AAF-syn T0) - (AAF-syn T6M)	-0.933748	-2.13741	0.269915	0.220201	Non-significant
CXCL5	OID00520	P42830	(AAF-syn T0) - (AAF-syn T6M)	0.651877	-0.217257	1.52101	0.253351	Non-significant
MCP-4	OID00504	Q99616	(AAF-syn T0) - (AAF-syn T6M)	0.882132	-0.322019	2.08628	0.277509	Non-significant
MCP-2	OID00549	P80075	(AAF-syn T0) - (AAF-syn T6M)	0.871783	-0.412553	2.15612	0.360845	Non-significant
IL8	OID00471	P10145	(AAF-syn T0) - (AAF-syn T6M)	-0.603141	-1.56135	0.355065	0.447012	Non-significant
ADA	OID00560	P00813	(AAF-syn T0) - (AAF-syn T6M)	-0.521888	-1.36249	0.318711	0.462762	Non-significant
IL-1 alpha	OID00493	P01583	(AAF-syn T0) - (AAF-syn T6M)	-0.364427	-0.95761	0.228755	0.4745	Non-significant
uPA	OID00481	P00749	(AAF-syn T0) - (AAF-syn T6M)	-0.603103	-1.60748	0.401277	0.500548	Non-significant
LAP TGF-beta-1	OID00480	P01137	(AAF-syn T0) - (AAF-syn T6M)	-0.338643	-0.944379	0.267092	0.57908	Non-significant
CCL19	OID00513	Q99731	(AAF-syn T0) - (AAF-syn T6M)	0.728158	-0.599638	2.05595	0.599269	Non-significant
TNFRSF9	OID00553	Q07011	(AAF-syn T0) - (AAF-syn T6M)	-0.3738	-1.07559	0.327988	0.629077	Non-significant
MMP-1	OID00510	P03956	(AAF-syn T0) - (AAF-syn T6M)	-0.898314	-2.59948	0.802853	0.63776	Non-significant
IL-10RB	OID00515	Q08334	(AAF-syn T0) - (AAF-syn T6M)	0.241852	-0.241006	0.72471	0.687935	Non-significant
CSF-1	OID00562	P09603	(AAF-syn T0) - (AAF-syn T6M)	-0.324708	-1.02785	0.37843	0.756392	Non-significant
CCL20	OID00556	P78556	(AAF-syn T0) - (AAF-syn T6M)	0.488857	-0.576589	1.5543	0.76128	Non-significant
MMP-10	OID00527	P09238	(AAF-syn T0) - (AAF-syn T6M)	-0.606398	-1.94357	0.730771	0.770182	Non-significant
CXCL1	OID00496	P09341	(AAF-syn T0) - (AAF-syn T6M)	0.529917	-0.659167	1.719	0.782688	Non-significant
LIF	OID00547	P15018	(AAF-syn T0) - (AAF-syn T6M)	-0.317793	-1.0454	0.409811	0.796816	Non-significant
CDCP1	OID00476	Q9H5V8	(AAF-syn T0) - (AAF-syn T6M)	-0.317427	-1.05008	0.415224	0.802253	Non-significant
LIF-R	OID00511	P42702	(AAF-syn T0) - (AAF-syn T6M)	-0.237287	-0.792524	0.31795	0.811191	Non-significant
MCP-1	OID00484	P13500	(AAF-syn T0) - (AAF-syn T6M)	0.411843	-0.610641	1.43433	0.846142	Non-significant
CCL28	OID00539	Q9NRJ3	(AAF-syn T0) - (AAF-syn T6M)	0.247287	-0.390091	0.884665	0.865218	Non-significant
VEGFA	OID00472	P15692	(AAF-syn T0) - (AAF-syn T6M)	0.143163	-0.226732	0.513059	0.866907	Non-significant
TWEAK	OID00555	O43508	(AAF-syn T0) - (AAF-syn T6M)	0.333281	-0.559346	1.22591	0.887638	Non-significant
TRAIL	OID00488	P50591	(AAF-syn T0) - (AAF-syn T6M)	0.264367	-0.564042	1.09278	0.936804	Non-significant
CXCL10	OID00535	P02778	(AAF-syn T0) - (AAF-syn T6M)	0.563122	-1.23983	2.36607	0.942016	Non-significant
Flt3L	OID00533	P49771	(AAF-syn T0) - (AAF-syn T6M)	-0.209707	-0.913962	0.494548	0.952476	Non-significant
IL-20RA	OID00489	Q9UHF4	(AAF-syn T0) - (AAF-syn T6M)	0.191953	-0.481907	0.865814	0.960505	Non-significant
SCF	OID00500	P21583	(AAF-syn T0) - (AAF-syn T6M)	-0.149965	-0.701259	0.401329	0.967573	Non-significant
CD5	OID00531	P06127	(AAF-syn T0) - (AAF-syn T6M)	-0.188532	-0.918553	0.541489	0.974081	Non-significant
CXCL11	OID00486	O14625	(AAF-syn T0) - (AAF-syn T6M)	0.430144	-1.29197	2.15225	0.977589	Non-significant
CXCL6	OID00534	P80162	(AAF-syn T0) - (AAF-syn T6M)	0.264544	-0.818168	1.34726	0.979682	Non-significant
CCL3	OID00532	P10147	(AAF-syn T0) - (AAF-syn T6M)	-0.324757	-1.66723	1.01771	0.980575	Non-significant
CCL23	OID00530	P55773	(AAF-syn T0) - (AAF-syn T6M)	0.163037	-0.568592	0.894665	0.986546	Non-significant
FGF-19	OID00545	O95750	(AAF-syn T0) - (AAF-syn T6M)	0.096873	-0.391493	0.585239	0.992096	Non-significant
IL18	OID00501	Q14116	(AAF-syn T0) - (AAF-syn T6M)	0.151969	-0.809806	1.11374	0.997279	Non-significant
CD40	OID00542	P25942	(AAF-syn T0) - (AAF-syn T6M)	0.0811048	-0.486104	0.648313	0.99831	Non-significant
OPG	OID00479	O00300	(AAF-syn T0) - (AAF-syn T6M)	0.117847	-0.747502	0.983195	0.998663	Non-significant
STAMBP	OID00558	O95630	(AAF-syn T0) - (AAF-syn T6M)	0.102155	-0.886528	1.09084	0.999651	Non-significant
CXCL9	OID00490	Q07325	(AAF-syn T0) - (AAF-syn T6M)	-0.13848	-1.62313	1.34617	0.999788	Non-significant
CCL4	OID00498	P13236	(AAF-syn T0) - (AAF-syn T6M)	-0.0740974	-1.08779	0.93959	0.999936	Non-significant
IL6	OID00482	P05231	(AAF-syn T0) - (AAF-syn T6M)	-0.0902291	-1.43475	1.25429	0.999958	Non-significant
SIRT2	OID00538	Q8IXJ6	(AAF-syn T0) - (AAF-syn T6M)	-0.0724835	-1.1587	1.01373	0.999959	Non-significant
IL-12B	OID00523	P29460	(AAF-syn T0) - (AAF-syn T6M)	0.044073	-0.967442	1.05559	0.999995	Non-significant
IL-18R1	OID00517	Q13478	(AAF-syn T0) - (AAF-syn T6M)	-0.0222657	-0.719326	0.674794	0.999999	Non-significant
TGF-alpha	OID00503	P01135	(AAF-syn T0) - (AAF-syn T6M)	-0.0236122	-0.812962	0.765737	0.999999	Non-significant
PD-L1	OID00518	Q9NZQ7	(AAF-syn T0) - (AAF-syn T6M)	0.0171448	-0.638621	0.672911	1	Non-significant
TNF	OID05548	P01375	(AAF-syn T0) - (AAF-syn T6M)	-0.0219796	-0.955569	0.911609	1	Non-significant
CX3CL1	OID00552	P78423	(AAF-syn T0) - (AAF-syn T6M)	-0.000881304	-0.700472	0.69871	1	Non-significant

### Sheet: AAF T0 - AAF T12M
Symbol	OlinkID	UniProt	contrast	estimate	conf.low	conf.high	Adjusted_pval	Significance
OSM	OID00494	P13725	AAF T0 - AAF T12M	-2.3964	-4.01405	-0.778757	0.000614884	Significant
TNFSF14	OID00506	O43557	AAF T0 - AAF T12M	-1.95904	-3.34904	-0.569035	0.00129029	Significant
DNER	OID01213	Q8NFT8	AAF T0 - AAF T12M	-0.302593	-0.55956	-0.0456252	0.0116373	Significant
EN-RAGE	OID00541	P80511	AAF T0 - AAF T12M	-2.2339	-4.1925	-0.275309	0.0160552	Significant
IL8	OID00471	P10145	AAF T0 - AAF T12M	-1.25505	-2.4039	-0.1062	0.0240706	Significant
HGF	OID00522	P14210	AAF T0 - AAF T12M	-1.30025	-2.49306	-0.107441	0.0245427	Significant
CST5	OID00491	P28325	AAF T0 - AAF T12M	0.486941	0.00573537	0.968146	0.0456669	Significant
uPA	OID00481	P00749	AAF T0 - AAF T12M	-1.00531	-2.20951	0.198903	0.155669	Non-significant
TNF	OID05548	P01375	AAF T0 - AAF T12M	-0.885571	-2.0049	0.233763	0.201817	Non-significant
MMP-10	OID00527	P09238	AAF T0 - AAF T12M	-1.1929	-2.79611	0.410308	0.26159	Non-significant
CCL4	OID00498	P13236	AAF T0 - AAF T12M	-0.881914	-2.09728	0.333455	0.28778	Non-significant
OPG	OID00479	O00300	AAF T0 - AAF T12M	-0.712572	-1.75009	0.324944	0.347748	Non-significant
CXCL9	OID00490	Q07325	AAF T0 - AAF T12M	-1.21677	-2.9968	0.563258	0.35301	Non-significant
TNFRSF9	OID00553	Q07011	AAF T0 - AAF T12M	-0.557782	-1.3992	0.283632	0.387785	Non-significant
CASP-8	OID00550	Q14790	AAF T0 - AAF T12M	-0.904233	-2.34737	0.538908	0.452217	Non-significant
MMP-1	OID00510	P03956	AAF T0 - AAF T12M	-1.25342	-3.29305	0.78621	0.474408	Non-significant
IL-12B	OID00523	P29460	AAF T0 - AAF T12M	-0.732493	-1.94526	0.480271	0.493904	Non-significant
CCL3	OID00532	P10147	AAF T0 - AAF T12M	-0.960646	-2.57021	0.64892	0.507437	Non-significant
IL-1 alpha	OID00493	P01583	AAF T0 - AAF T12M	-0.388237	-1.09944	0.322963	0.603868	Non-significant
ADA	OID00560	P00813	AAF T0 - AAF T12M	-0.547499	-1.55534	0.460343	0.609137	Non-significant
LIF	OID00547	P15018	AAF T0 - AAF T12M	-0.468418	-1.34078	0.403948	0.620964	Non-significant
CXCL10	OID00535	P02778	AAF T0 - AAF T12M	-1.10972	-3.27138	1.05194	0.664804	Non-significant
LIF-R	OID00511	P42702	AAF T0 - AAF T12M	-0.328974	-0.994681	0.336732	0.700075	Non-significant
CXCL6	OID00534	P80162	AAF T0 - AAF T12M	-0.631382	-1.92951	0.666743	0.713898	Non-significant
FGF-19	OID00545	O95750	AAF T0 - AAF T12M	-0.283613	-0.869144	0.301918	0.717581	Non-significant
IL7	OID00478	P13232	AAF T0 - AAF T12M	0.340466	-0.419984	1.10091	0.779528	Non-significant
CSF-1	OID00562	P09603	AAF T0 - AAF T12M	-0.376322	-1.21935	0.466711	0.781649	Non-significant
MCP-1	OID00484	P13500	AAF T0 - AAF T12M	-0.522226	-1.74814	0.703689	0.813028	Non-significant
IL18	OID00501	Q14116	AAF T0 - AAF T12M	0.456569	-0.696558	1.6097	0.8555	Non-significant
CCL20	OID00556	P78556	AAF T0 - AAF T12M	-0.493208	-1.77063	0.784217	0.868049	Non-significant
CXCL1	OID00496	P09341	AAF T0 - AAF T12M	-0.524859	-1.95052	0.900802	0.889369	Non-significant
4E-BP1	OID00536	Q13541	AAF T0 - AAF T12M	0.550139	-1.00862	2.1089	0.90577	Non-significant
TWEAK	OID00555	O43508	AAF T0 - AAF T12M	-0.379185	-1.44941	0.691037	0.908062	Non-significant
SCF	OID00500	P21583	AAF T0 - AAF T12M	-0.222608	-0.883585	0.43837	0.921625	Non-significant
CXCL11	OID00486	O14625	AAF T0 - AAF T12M	-0.521649	-2.58639	1.54309	0.976436	Non-significant
VEGFA	OID00472	P15692	AAF T0 - AAF T12M	-0.100541	-0.544031	0.342948	0.985462	Non-significant
CX3CL1	OID00552	P78423	AAF T0 - AAF T12M	0.176884	-0.661896	1.01566	0.98953	Non-significant
TRAIL	OID00488	P50591	AAF T0 - AAF T12M	-0.162834	-1.15606	0.830393	0.996757	Non-significant
MCP-2	OID00549	P80075	AAF T0 - AAF T12M	0.248869	-1.291	1.78873	0.996966	Non-significant
CXCL5	OID00520	P42830	AAF T0 - AAF T12M	0.168064	-0.873991	1.21012	0.996997	Non-significant
CD40	OID00542	P25942	AAF T0 - AAF T12M	0.109367	-0.570692	0.789426	0.99704	Non-significant
IL-10RB	OID00515	Q08334	AAF T0 - AAF T12M	0.0864469	-0.49248	0.665373	0.99792	Non-significant
LAP TGF-beta-1	OID00480	P01137	AAF T0 - AAF T12M	-0.100145	-0.826396	0.626106	0.998581	Non-significant
SIRT2	OID00538	Q8IXJ6	AAF T0 - AAF T12M	-0.175419	-1.47775	1.12691	0.998733	Non-significant
IL6	OID00482	P05231	AAF T0 - AAF T12M	-0.208792	-1.82082	1.40323	0.998951	Non-significant
CCL23	OID00530	P55773	AAF T0 - AAF T12M	-0.104757	-0.981949	0.772434	0.999292	Non-significant
Flt3L	OID00533	P49771	AAF T0 - AAF T12M	-0.0899963	-0.934368	0.754376	0.999593	Non-significant
IL-15RA	OID00514	Q13261	AAF T0 - AAF T12M	-0.0540119	-0.642532	0.534508	0.999804	Non-significant
CDCP1	OID00476	Q9H5V8	AAF T0 - AAF T12M	0.0793362	-0.799082	0.957755	0.999819	Non-significant
TGF-alpha	OID00503	P01135	AAF T0 - AAF T12M	-0.0770156	-1.02341	0.869381	0.999892	Non-significant
IL-18R1	OID00517	Q13478	AAF T0 - AAF T12M	-0.0642037	-0.899949	0.771542	0.999919	Non-significant
CD5	OID00531	P06127	AAF T0 - AAF T12M	-0.0655006	-0.940765	0.809764	0.999928	Non-significant
STAMBP	OID00558	O95630	AAF T0 - AAF T12M	0.0767144	-1.10867	1.2621	0.999965	Non-significant
CCL19	OID00513	Q99731	AAF T0 - AAF T12M	0.0865525	-1.50542	1.67852	0.999985	Non-significant
PD-L1	OID00518	Q9NZQ7	AAF T0 - AAF T12M	0.01936	-0.766876	0.805596	1	Non-significant
CCL28	OID00539	Q9NRJ3	AAF T0 - AAF T12M	0.0171038	-0.747086	0.781293	1	Non-significant
MCP-4	OID00504	Q99616	AAF T0 - AAF T12M	0.0169269	-1.4268	1.46065	1	Non-significant
IL-20RA	OID00489	Q9UHF4	AAF T0 - AAF T12M	0.00859125	-0.799339	0.816522	1	Non-significant

### Sheet: (AAF-syn T0) - (AAF-syn T12M)
Symbol	OlinkID	UniProt	contrast	estimate	conf.low	conf.high	Adjusted_pval	Significance
TNFSF14	OID00506	O43557	(AAF-syn T0) - (AAF-syn T12M)	-2.52145	-3.69744	-1.34546	2.83665e-07	Significant
CST5	OID00491	P28325	(AAF-syn T0) - (AAF-syn T12M)	0.788053	0.380315	1.19579	3.78272e-06	Significant
OSM	OID00494	P13725	(AAF-syn T0) - (AAF-syn T12M)	-2.45603	-3.82399	-1.08807	1.88961e-05	Significant
HGF	OID00522	P14210	(AAF-syn T0) - (AAF-syn T12M)	-1.37983	-2.38826	-0.371408	0.00193856	Significant
ADA	OID00560	P00813	(AAF-syn T0) - (AAF-syn T12M)	-1.16245	-2.01437	-0.310527	0.00201234	Significant
IL7	OID00478	P13232	(AAF-syn T0) - (AAF-syn T12M)	0.858431	0.215381	1.50148	0.00269218	Significant
EN-RAGE	OID00541	P80511	(AAF-syn T0) - (AAF-syn T12M)	-1.95452	-3.6086	-0.300435	0.0112112	Significant
TNFRSF9	OID00553	Q07011	(AAF-syn T0) - (AAF-syn T12M)	-0.785819	-1.4981	-0.0735332	0.0220055	Significant
uPA	OID00481	P00749	(AAF-syn T0) - (AAF-syn T12M)	-1.09293	-2.1112	-0.074657	0.0281352	Significant
CASP-8	OID00550	Q14790	(AAF-syn T0) - (AAF-syn T12M)	-1.2894	-2.50977	-0.0690342	0.0321987	Significant
IL8	OID00471	P10145	(AAF-syn T0) - (AAF-syn T12M)	-0.982302	-1.95396	-0.0106397	0.0460041	Significant
DNER	OID01213	Q8NFT8	(AAF-syn T0) - (AAF-syn T12M)	-0.21786	-0.434735	-0.000985039	0.0483067	Significant
MMP-1	OID00510	P03956	(AAF-syn T0) - (AAF-syn T12M)	-1.61553	-3.33772	0.106662	0.0786723	Non-significant
IL-1 alpha	OID00493	P01583	(AAF-syn T0) - (AAF-syn T12M)	-0.531564	-1.13295	0.0698268	0.113866	Non-significant
IL6	OID00482	P05231	(AAF-syn T0) - (AAF-syn T12M)	-1.10182	-2.46318	0.259545	0.181676	Non-significant
CCL4	OID00498	P13236	(AAF-syn T0) - (AAF-syn T12M)	-0.768637	-1.79649	0.259214	0.256581	Non-significant
CCL3	OID00532	P10147	(AAF-syn T0) - (AAF-syn T12M)	-0.994725	-2.3555	0.366049	0.28015	Non-significant
MMP-10	OID00527	P09238	(AAF-syn T0) - (AAF-syn T12M)	-0.989419	-2.34439	0.365555	0.281303	Non-significant
LIF	OID00547	P15018	(AAF-syn T0) - (AAF-syn T12M)	-0.531025	-1.2692	0.207149	0.29711	Non-significant
SCF	OID00500	P21583	(AAF-syn T0) - (AAF-syn T12M)	-0.399084	-0.957753	0.159584	0.304737	Non-significant
CCL28	OID00539	Q9NRJ3	(AAF-syn T0) - (AAF-syn T12M)	0.446967	-0.198749	1.09268	0.338651	Non-significant
LAP TGF-beta-1	OID00480	P01137	(AAF-syn T0) - (AAF-syn T12M)	-0.395367	-1.00922	0.218482	0.42098	Non-significant
CD5	OID00531	P06127	(AAF-syn T0) - (AAF-syn T12M)	-0.440514	-1.18155	0.300527	0.511912	Non-significant
TNF	OID05548	P01375	(AAF-syn T0) - (AAF-syn T12M)	-0.561607	-1.50829	0.385071	0.514357	Non-significant
CXCL5	OID00520	P42830	(AAF-syn T0) - (AAF-syn T12M)	0.497702	-0.384121	1.37953	0.568922	Non-significant
Flt3L	OID00533	P49771	(AAF-syn T0) - (AAF-syn T12M)	-0.392483	-1.10533	0.320367	0.595538	Non-significant
TGF-alpha	OID00503	P01135	(AAF-syn T0) - (AAF-syn T12M)	-0.42792	-1.22872	0.372879	0.625994	Non-significant
PD-L1	OID00518	Q9NZQ7	(AAF-syn T0) - (AAF-syn T12M)	-0.278257	-0.943505	0.38699	0.824665	Non-significant
CSF-1	OID00562	P09603	(AAF-syn T0) - (AAF-syn T12M)	-0.288522	-1.00106	0.424014	0.84359	Non-significant
CDCP1	OID00476	Q9H5V8	(AAF-syn T0) - (AAF-syn T12M)	-0.299341	-1.04146	0.442779	0.845741	Non-significant
CCL19	OID00513	Q99731	(AAF-syn T0) - (AAF-syn T12M)	0.535021	-0.812264	1.88231	0.854013	Non-significant
OPG	OID00479	O00300	(AAF-syn T0) - (AAF-syn T12M)	-0.340158	-1.21703	0.536716	0.865885	Non-significant
CXCL9	OID00490	Q07325	(AAF-syn T0) - (AAF-syn T12M)	-0.57058	-2.07778	0.936616	0.877307	Non-significant
IL18	OID00501	Q14116	(AAF-syn T0) - (AAF-syn T12M)	-0.368301	-1.34305	0.606445	0.878335	Non-significant
4E-BP1	OID00536	Q13541	(AAF-syn T0) - (AAF-syn T12M)	0.491706	-0.826106	1.80952	0.883736	Non-significant
LIF-R	OID00511	P42702	(AAF-syn T0) - (AAF-syn T12M)	-0.19696	-0.75969	0.36577	0.908974	Non-significant
MCP-2	OID00549	P80075	(AAF-syn T0) - (AAF-syn T12M)	0.455475	-0.846271	1.75722	0.908996	Non-significant
IL-15RA	OID00514	Q13261	(AAF-syn T0) - (AAF-syn T12M)	0.172027	-0.324772	0.668826	0.912628	Non-significant
TWEAK	OID00555	O43508	(AAF-syn T0) - (AAF-syn T12M)	0.312043	-0.590671	1.21476	0.916509	Non-significant
CXCL6	OID00534	P80162	(AAF-syn T0) - (AAF-syn T12M)	-0.315309	-1.41369	0.783068	0.959238	Non-significant
CCL20	OID00556	P78556	(AAF-syn T0) - (AAF-syn T12M)	0.297175	-0.78423	1.37858	0.966138	Non-significant
MCP-4	OID00504	Q99616	(AAF-syn T0) - (AAF-syn T12M)	0.328906	-0.891031	1.54884	0.968781	Non-significant
FGF-19	OID00545	O95750	(AAF-syn T0) - (AAF-syn T12M)	0.11541	-0.379541	0.61036	0.983535	Non-significant
IL-12B	OID00523	P29460	(AAF-syn T0) - (AAF-syn T12M)	-0.214049	-1.24006	0.811961	0.990038	Non-significant
CXCL11	OID00486	O14625	(AAF-syn T0) - (AAF-syn T12M)	0.30544	-1.44158	2.05246	0.995607	Non-significant
SIRT2	OID00538	Q8IXJ6	(AAF-syn T0) - (AAF-syn T12M)	-0.192346	-1.29372	0.909023	0.995638	Non-significant
CX3CL1	OID00552	P78423	(AAF-syn T0) - (AAF-syn T12M)	0.117748	-0.591472	0.826969	0.996564	Non-significant
CXCL1	OID00496	P09341	(AAF-syn T0) - (AAF-syn T12M)	0.183096	-1.02288	1.38907	0.99775	Non-significant
IL-10RB	OID00515	Q08334	(AAF-syn T0) - (AAF-syn T12M)	0.0616147	-0.427228	0.550457	0.999082	Non-significant
VEGFA	OID00472	P15692	(AAF-syn T0) - (AAF-syn T12M)	0.0441747	-0.330535	0.418884	0.999336	Non-significant
CXCL10	OID00535	P02778	(AAF-syn T0) - (AAF-syn T12M)	0.202667	-1.62704	2.03238	0.999509	Non-significant
CD40	OID00542	P25942	(AAF-syn T0) - (AAF-syn T12M)	0.0486461	-0.526626	0.623919	0.99987	Non-significant
CCL23	OID00530	P55773	(AAF-syn T0) - (AAF-syn T12M)	-0.0597195	-0.801965	0.682526	0.999898	Non-significant
IL-20RA	OID00489	Q9UHF4	(AAF-syn T0) - (AAF-syn T12M)	0.0484694	-0.634494	0.731433	0.999945	Non-significant
TRAIL	OID00488	P50591	(AAF-syn T0) - (AAF-syn T12M)	0.0398756	-0.800463	0.880214	0.999993	Non-significant
STAMBP	OID00558	O95630	(AAF-syn T0) - (AAF-syn T12M)	-0.0324774	-1.0351	0.970145	0.999999	Non-significant
IL-18R1	OID00517	Q13478	(AAF-syn T0) - (AAF-syn T12M)	-0.00863576	-0.715925	0.698653	1	Non-significant
MCP-1	OID00484	P13500	(AAF-syn T0) - (AAF-syn T12M)	-0.010056	-1.04683	1.02672	1	Non-significant

### Sheet: AAF T12M - AAF T6M
Symbol	OlinkID	UniProt	contrast	estimate	conf.low	conf.high	Adjusted_pval	Significance
STAMBP	OID00558	O95630	AAF T12M - AAF T6M	-1.03015	-2.21554	0.155236	0.125454	Non-significant
SIRT2	OID00538	Q8IXJ6	AAF T12M - AAF T6M	-0.950943	-2.25327	0.351386	0.281157	Non-significant
DNER	OID01213	Q8NFT8	AAF T12M - AAF T6M	0.161138	-0.0958298	0.418105	0.451415	Non-significant
CDCP1	OID00476	Q9H5V8	AAF T12M - AAF T6M	-0.478359	-1.35678	0.40006	0.606584	Non-significant
VEGFA	OID00472	P15692	AAF T12M - AAF T6M	0.226108	-0.217381	0.669598	0.671578	Non-significant
PD-L1	OID00518	Q9NZQ7	AAF T12M - AAF T6M	-0.359546	-1.14578	0.42669	0.763798	Non-significant
TRAIL	OID00488	P50591	AAF T12M - AAF T6M	0.439589	-0.553639	1.43282	0.78769	Non-significant
CCL20	OID00556	P78556	AAF T12M - AAF T6M	-0.564519	-1.84194	0.712906	0.7887	Non-significant
IL-10RB	OID00515	Q08334	AAF T12M - AAF T6M	0.252094	-0.326833	0.83102	0.79884	Non-significant
CXCL6	OID00534	P80162	AAF T12M - AAF T6M	-0.551097	-1.84922	0.747028	0.81535	Non-significant
FGF-19	OID00545	O95750	AAF T12M - AAF T6M	0.243097	-0.342434	0.828628	0.829103	Non-significant
4E-BP1	OID00536	Q13541	AAF T12M - AAF T6M	-0.625406	-2.18417	0.933357	0.848283	Non-significant
CASP-8	OID00550	Q14790	AAF T12M - AAF T6M	-0.545641	-1.98878	0.897499	0.877866	Non-significant
MCP-2	OID00549	P80075	AAF T12M - AAF T6M	-0.545821	-2.08569	0.994044	0.904215	Non-significant
HGF	OID00522	P14210	AAF T12M - AAF T6M	0.414679	-0.778131	1.60749	0.911245	Non-significant
TGF-alpha	OID00503	P01135	AAF T12M - AAF T6M	-0.327219	-1.27362	0.619178	0.913084	Non-significant
CSF-1	OID00562	P09603	AAF T12M - AAF T6M	0.287045	-0.555988	1.13008	0.918167	Non-significant
CCL28	OID00539	Q9NRJ3	AAF T12M - AAF T6M	-0.253005	-1.01719	0.511185	0.926434	Non-significant
SCF	OID00500	P21583	AAF T12M - AAF T6M	0.214328	-0.44665	0.875306	0.932614	Non-significant
TNFSF14	OID00506	O43557	AAF T12M - AAF T6M	0.434216	-0.955786	1.82422	0.94206	Non-significant
MCP-4	OID00504	Q99616	AAF T12M - AAF T6M	-0.438026	-1.88175	1.0057	0.948527	Non-significant
OPG	OID00479	O00300	AAF T12M - AAF T6M	0.307515	-0.730002	1.34503	0.953337	Non-significant
LIF-R	OID00511	P42702	AAF T12M - AAF T6M	0.192309	-0.473397	0.858016	0.958121	Non-significant
TWEAK	OID00555	O43508	AAF T12M - AAF T6M	0.300986	-0.769236	1.37121	0.964251	Non-significant
CXCL11	OID00486	O14625	AAF T12M - AAF T6M	-0.495066	-2.5598	1.56967	0.981295	Non-significant
CCL23	OID00530	P55773	AAF T12M - AAF T6M	-0.206579	-1.08377	0.670612	0.982757	Non-significant
IL-15RA	OID00514	Q13261	AAF T12M - AAF T6M	-0.137123	-0.725643	0.451398	0.98354	Non-significant
CCL3	OID00532	P10147	AAF T12M - AAF T6M	-0.364869	-1.97443	1.2447	0.985471	Non-significant
MMP-1	OID00510	P03956	AAF T12M - AAF T6M	-0.446176	-2.4858	1.59345	0.987631	Non-significant
TNFRSF9	OID00553	Q07011	AAF T12M - AAF T6M	-0.181778	-1.02319	0.659637	0.988308	Non-significant
ADA	OID00560	P00813	AAF T12M - AAF T6M	-0.216981	-1.22482	0.790861	0.988496	Non-significant
IL6	OID00482	P05231	AAF T12M - AAF T6M	-0.334514	-1.94654	1.27751	0.990277	Non-significant
TNF	OID05548	P01375	AAF T12M - AAF T6M	-0.21442	-1.33375	0.904914	0.993271	Non-significant
CXCL9	OID00490	Q07325	AAF T12M - AAF T6M	0.328189	-1.45184	2.10822	0.994364	Non-significant
LAP TGF-beta-1	OID00480	P01137	AAF T12M - AAF T6M	-0.122156	-0.848407	0.604095	0.996341	Non-significant
IL-1 alpha	OID00493	P01583	AAF T12M - AAF T6M	-0.116493	-0.827694	0.594707	0.996767	Non-significant
OSM	OID00494	P13725	AAF T12M - AAF T6M	0.264551	-1.35309	1.8822	0.996796	Non-significant
IL-18R1	OID00517	Q13478	AAF T12M - AAF T6M	0.135727	-0.700019	0.971472	0.996899	Non-significant
MCP-1	OID00484	P13500	AAF T12M - AAF T6M	0.197642	-1.02827	1.42356	0.996999	Non-significant
IL-20RA	OID00489	Q9UHF4	AAF T12M - AAF T6M	0.120029	-0.687901	0.92796	0.997969	Non-significant
CXCL10	OID00535	P02778	AAF T12M - AAF T6M	-0.308551	-2.47021	1.85311	0.998321	Non-significant
CXCL5	OID00520	P42830	AAF T12M - AAF T6M	0.138035	-0.90402	1.18009	0.99883	Non-significant
IL8	OID00471	P10145	AAF T12M - AAF T6M	0.120589	-1.02826	1.26944	0.999623	Non-significant
CXCL1	OID00496	P09341	AAF T12M - AAF T6M	-0.145558	-1.57122	1.2801	0.99967	Non-significant
MMP-10	OID00527	P09238	AAF T12M - AAF T6M	0.14658	-1.45663	1.74979	0.999808	Non-significant
IL-12B	OID00523	P29460	AAF T12M - AAF T6M	0.108419	-1.10435	1.32118	0.999828	Non-significant
Flt3L	OID00533	P49771	AAF T12M - AAF T6M	0.0670006	-0.777372	0.911373	0.999905	Non-significant
LIF	OID00547	P15018	AAF T12M - AAF T6M	-0.0609256	-0.933292	0.81144	0.999949	Non-significant
IL7	OID00478	P13232	AAF T12M - AAF T6M	0.0449481	-0.715501	0.805397	0.999978	Non-significant
CST5	OID00491	P28325	AAF T12M - AAF T6M	0.0277594	-0.453446	0.508965	0.99998	Non-significant
CD40	OID00542	P25942	AAF T12M - AAF T6M	-0.0282581	-0.708317	0.651801	0.999996	Non-significant
uPA	OID00481	P00749	AAF T12M - AAF T6M	0.0415425	-1.16267	1.24575	0.999998	Non-significant
EN-RAGE	OID00541	P80511	AAF T12M - AAF T6M	0.0612706	-1.89732	2.01987	0.999999	Non-significant
CCL19	OID00513	Q99731	AAF T12M - AAF T6M	0.0315862	-1.56039	1.62356	1	Non-significant
CCL4	OID00498	P13236	AAF T12M - AAF T6M	-0.0221606	-1.23753	1.19321	1	Non-significant
IL18	OID00501	Q14116	AAF T12M - AAF T6M	-0.0169581	-1.17009	1.13617	1	Non-significant
CD5	OID00531	P06127	AAF T12M - AAF T6M	0.00633437	-0.86893	0.881599	1	Non-significant
CX3CL1	OID00552	P78423	AAF T12M - AAF T6M	0.00102687	-0.837753	0.839807	1	Non-significant

### Sheet: (AAF-syn T12M) - (AAF-syn T6M)
Symbol	OlinkID	UniProt	contrast	estimate	conf.low	conf.high	Adjusted_pval	Significance
IL-15RA	OID00514	Q13261	(AAF-syn T12M) - (AAF-syn T6M)	-0.58541	-1.08221	-0.0886111	0.0115545	Significant
TNFSF14	OID00506	O43557	(AAF-syn T12M) - (AAF-syn T6M)	1.05203	-0.12396	2.22802	0.106077	Non-significant
ADA	OID00560	P00813	(AAF-syn T12M) - (AAF-syn T6M)	0.640563	-0.211361	1.49249	0.25107	Non-significant
IL6	OID00482	P05231	(AAF-syn T12M) - (AAF-syn T6M)	1.01159	-0.349775	2.37295	0.263159	Non-significant
CCL4	OID00498	P13236	(AAF-syn T12M) - (AAF-syn T6M)	0.694539	-0.333311	1.72239	0.366317	Non-significant
CST5	OID00491	P28325	(AAF-syn T12M) - (AAF-syn T6M)	-0.275203	-0.682941	0.132534	0.367432	Non-significant
OSM	OID00494	P13725	(AAF-syn T12M) - (AAF-syn T6M)	0.854456	-0.513503	2.22242	0.456041	Non-significant
TNFRSF9	OID00553	Q07011	(AAF-syn T12M) - (AAF-syn T6M)	0.412019	-0.300267	1.1243	0.54228	Non-significant
TNF	OID05548	P01375	(AAF-syn T12M) - (AAF-syn T6M)	0.539627	-0.407051	1.48631	0.558368	Non-significant
IL18	OID00501	Q14116	(AAF-syn T12M) - (AAF-syn T6M)	0.52027	-0.454476	1.49502	0.627297	Non-significant
CXCL6	OID00534	P80162	(AAF-syn T12M) - (AAF-syn T6M)	0.579853	-0.518524	1.67823	0.638069	Non-significant
OPG	OID00479	O00300	(AAF-syn T12M) - (AAF-syn T6M)	0.458004	-0.41887	1.33488	0.648607	Non-significant
TGF-alpha	OID00503	P01135	(AAF-syn T12M) - (AAF-syn T6M)	0.404308	-0.396492	1.20511	0.680806	Non-significant
4E-BP1	OID00536	Q13541	(AAF-syn T12M) - (AAF-syn T6M)	0.65317	-0.664642	1.97098	0.6974	Non-significant
CCL3	OID00532	P10147	(AAF-syn T12M) - (AAF-syn T6M)	0.669968	-0.690805	2.03074	0.703612	Non-significant
HGF	OID00522	P14210	(AAF-syn T12M) - (AAF-syn T6M)	0.486626	-0.5218	1.49505	0.720961	Non-significant
uPA	OID00481	P00749	(AAF-syn T12M) - (AAF-syn T6M)	0.489825	-0.528446	1.5081	0.723579	Non-significant
MCP-4	OID00504	Q99616	(AAF-syn T12M) - (AAF-syn T6M)	0.553226	-0.666712	1.77316	0.770113	Non-significant
SCF	OID00500	P21583	(AAF-syn T12M) - (AAF-syn T6M)	0.24912	-0.309549	0.807788	0.782615	Non-significant
PD-L1	OID00518	Q9NZQ7	(AAF-syn T12M) - (AAF-syn T6M)	0.295402	-0.369845	0.96065	0.785456	Non-significant
MMP-1	OID00510	P03956	(AAF-syn T12M) - (AAF-syn T6M)	0.717217	-1.00498	2.43941	0.827463	Non-significant
MCP-1	OID00484	P13500	(AAF-syn T12M) - (AAF-syn T6M)	0.421899	-0.614876	1.45867	0.840605	Non-significant
IL8	OID00471	P10145	(AAF-syn T12M) - (AAF-syn T6M)	0.37916	-0.592502	1.35082	0.863007	Non-significant
IL-10RB	OID00515	Q08334	(AAF-syn T12M) - (AAF-syn T6M)	0.180237	-0.308605	0.66908	0.888966	Non-significant
CD5	OID00531	P06127	(AAF-syn T12M) - (AAF-syn T6M)	0.251982	-0.489059	0.993023	0.918604	Non-significant
MCP-2	OID00549	P80075	(AAF-syn T12M) - (AAF-syn T6M)	0.416308	-0.885438	1.71805	0.936271	Non-significant
CCL28	OID00539	Q9NRJ3	(AAF-syn T12M) - (AAF-syn T6M)	-0.19968	-0.845396	0.446036	0.944246	Non-significant
CCL23	OID00530	P55773	(AAF-syn T12M) - (AAF-syn T6M)	0.222756	-0.51949	0.965002	0.950925	Non-significant
IL7	OID00478	P13232	(AAF-syn T12M) - (AAF-syn T6M)	-0.191906	-0.834956	0.451144	0.952076	Non-significant
CASP-8	OID00550	Q14790	(AAF-syn T12M) - (AAF-syn T6M)	0.355656	-0.864714	1.57603	0.956588	Non-significant
LIF	OID00547	P15018	(AAF-syn T12M) - (AAF-syn T6M)	0.213233	-0.524942	0.951407	0.958168	Non-significant
CXCL1	OID00496	P09341	(AAF-syn T12M) - (AAF-syn T6M)	0.34682	-0.859152	1.55279	0.958913	Non-significant
CXCL9	OID00490	Q07325	(AAF-syn T12M) - (AAF-syn T6M)	0.4321	-1.0751	1.9393	0.959441	Non-significant
MMP-10	OID00527	P09238	(AAF-syn T12M) - (AAF-syn T6M)	0.383021	-0.971953	1.738	0.961855	Non-significant
IL-1 alpha	OID00493	P01583	(AAF-syn T12M) - (AAF-syn T6M)	0.167136	-0.434254	0.768527	0.96446	Non-significant
TRAIL	OID00488	P50591	(AAF-syn T12M) - (AAF-syn T6M)	0.224491	-0.615848	1.06483	0.97003	Non-significant
VEGFA	OID00472	P15692	(AAF-syn T12M) - (AAF-syn T6M)	0.0989888	-0.275721	0.473698	0.971459	Non-significant
Flt3L	OID00533	P49771	(AAF-syn T12M) - (AAF-syn T6M)	0.182777	-0.530074	0.895627	0.974955	Non-significant
IL-12B	OID00523	P29460	(AAF-syn T12M) - (AAF-syn T6M)	0.258122	-0.767888	1.28413	0.976916	Non-significant
IL-20RA	OID00489	Q9UHF4	(AAF-syn T12M) - (AAF-syn T6M)	0.143484	-0.539479	0.826448	0.989715	Non-significant
CXCL10	OID00535	P02778	(AAF-syn T12M) - (AAF-syn T6M)	0.360455	-1.46926	2.19017	0.992334	Non-significant
DNER	OID01213	Q8NFT8	(AAF-syn T12M) - (AAF-syn T6M)	0.0421072	-0.174768	0.258982	0.992858	Non-significant
CCL20	OID00556	P78556	(AAF-syn T12M) - (AAF-syn T6M)	0.191681	-0.889724	1.27309	0.995319	Non-significant
CXCL5	OID00520	P42830	(AAF-syn T12M) - (AAF-syn T6M)	0.154175	-0.727649	1.036	0.99561	Non-significant
CX3CL1	OID00552	P78423	(AAF-syn T12M) - (AAF-syn T6M)	-0.11863	-0.82785	0.590591	0.996441	Non-significant
CCL19	OID00513	Q99731	(AAF-syn T12M) - (AAF-syn T6M)	0.193137	-1.15415	1.54042	0.998291	Non-significant
EN-RAGE	OID00541	P80511	(AAF-syn T12M) - (AAF-syn T6M)	0.223166	-1.43092	1.87725	0.998725	Non-significant
STAMBP	OID00558	O95630	(AAF-syn T12M) - (AAF-syn T6M)	0.134632	-0.86799	1.13725	0.998753	Non-significant
SIRT2	OID00538	Q8IXJ6	(AAF-syn T12M) - (AAF-syn T6M)	0.119863	-0.981506	1.22123	0.99955	Non-significant
LAP TGF-beta-1	OID00480	P01137	(AAF-syn T12M) - (AAF-syn T6M)	0.0567233	-0.557125	0.670572	0.999798	Non-significant
LIF-R	OID00511	P42702	(AAF-syn T12M) - (AAF-syn T6M)	-0.0403267	-0.603057	0.522403	0.999942	Non-significant
CXCL11	OID00486	O14625	(AAF-syn T12M) - (AAF-syn T6M)	0.124704	-1.62232	1.87172	0.999943	Non-significant
CD40	OID00542	P25942	(AAF-syn T12M) - (AAF-syn T6M)	0.0324587	-0.542814	0.607731	0.999982	Non-significant
CSF-1	OID00562	P09603	(AAF-syn T12M) - (AAF-syn T6M)	-0.0361858	-0.748722	0.67635	0.99999	Non-significant
FGF-19	OID00545	O95750	(AAF-syn T12M) - (AAF-syn T6M)	-0.0185366	-0.513487	0.476414	0.999998	Non-significant
CDCP1	OID00476	Q9H5V8	(AAF-syn T12M) - (AAF-syn T6M)	-0.018086	-0.760206	0.724034	1	Non-significant
TWEAK	OID00555	O43508	(AAF-syn T12M) - (AAF-syn T6M)	0.021238	-0.881475	0.923951	1	Non-significant
IL-18R1	OID00517	Q13478	(AAF-syn T12M) - (AAF-syn T6M)	-0.0136299	-0.720919	0.693659	1	Non-significant
