## Supplementary Table S8 for "Identification of potential inflammation markers for outgrowth of cow’s milk allergy"

### Sheet: explanation columns
Symbol	protein symbol
OlinkID	Olink identifier
UniProt	UniProt identifier
contrast	Variables that are compared
estimate	Difference in mean NPX value between variables (from contrast)
conf.low	Lower bound of the confidence interval for the difference in mean NPX value
conf.high	Upper bound of the confidence interval for the difference in mean NPX value
Adjusted_pval	Adjusted p-value (Benjamini & Hochberg)
Significance	Text indication if a significant difference in mean NPX value is found (adjusted p-value <= 0.05)

### Sheet: AAF T0 - (AAF-syn T0)
Symbol	OlinkID	UniProt	contrast	estimate	conf.low	conf.high	Adjusted_pval	Significance
CCL28	OID00539	Q9NRJ3	AAF T0 - (AAF-syn T0)	-0.597078	-1.39249	0.198335	0.256212	Non-significant
CXCL10	OID00535	P02778	AAF T0 - (AAF-syn T0)	-1.81019	-4.6132	0.992819	0.417682	Non-significant
TWEAK	OID00555	O43508	AAF T0 - (AAF-syn T0)	-0.558205	-1.54364	0.427228	0.572972	Non-significant
LAP TGF-beta-1	OID00480	P01137	AAF T0 - (AAF-syn T0)	0.432034	-0.343626	1.20769	0.588779	Non-significant
CXCL11	OID00486	O14625	AAF T0 - (AAF-syn T0)	-1.27273	-3.78171	1.23624	0.678279	Non-significant
SCF	OID00500	P21583	AAF T0 - (AAF-syn T0)	0.33736	-0.367502	1.04222	0.732806	Non-significant
IL7	OID00478	P13232	AAF T0 - (AAF-syn T0)	-0.398173	-1.25068	0.454335	0.751427	Non-significant
VEGFA	OID00472	P15692	AAF T0 - (AAF-syn T0)	-0.187805	-0.645989	0.270379	0.840884	Non-significant
CXCL9	OID00490	Q07325	AAF T0 - (AAF-syn T0)	-0.977144	-3.45825	1.50396	0.856982	Non-significant
ADA	OID00560	P00813	AAF T0 - (AAF-syn T0)	0.43088	-0.653631	1.51539	0.857145	Non-significant
CXCL1	OID00496	P09341	AAF T0 - (AAF-syn T0)	-0.651459	-2.31979	1.01688	0.864467	Non-significant
Flt3L	OID00533	P49771	AAF T0 - (AAF-syn T0)	0.318536	-0.504993	1.14206	0.871544	Non-significant
CX3CL1	OID00552	P78423	AAF T0 - (AAF-syn T0)	0.334858	-0.595315	1.26503	0.900752	Non-significant
CST5	OID00491	P28325	AAF T0 - (AAF-syn T0)	-0.291212	-1.13631	0.55389	0.910732	Non-significant
MCP-2	OID00549	P80075	AAF T0 - (AAF-syn T0)	-0.563115	-2.23486	1.10863	0.923611	Non-significant
IL-15RA	OID00514	Q13261	AAF T0 - (AAF-syn T0)	-0.186521	-0.757107	0.384065	0.933027	Non-significant
TNFSF14	OID00506	O43557	AAF T0 - (AAF-syn T0)	0.52979	-1.1318	2.19138	0.937917	Non-significant
CXCL5	OID00520	P42830	AAF T0 - (AAF-syn T0)	0.389351	-0.903851	1.68255	0.95063	Non-significant
IL18	OID00501	Q14116	AAF T0 - (AAF-syn T0)	0.348775	-0.893813	1.59136	0.964065	Non-significant
MCP-4	OID00504	Q99616	AAF T0 - (AAF-syn T0)	-0.419271	-1.92387	1.08533	0.965294	Non-significant
IL-1 alpha	OID00493	P01583	AAF T0 - (AAF-syn T0)	-0.210488	-1.00614	0.585167	0.971982	Non-significant
MCP-1	OID00484	P13500	AAF T0 - (AAF-syn T0)	-0.341445	-1.73582	1.05294	0.979979	Non-significant
IL8	OID00471	P10145	AAF T0 - (AAF-syn T0)	-0.276047	-1.5922	1.04011	0.990036	Non-significant
STAMBP	OID00558	O95630	AAF T0 - (AAF-syn T0)	-0.283332	-1.65101	1.08435	0.990573	Non-significant
MMP-1	OID00510	P03956	AAF T0 - (AAF-syn T0)	-0.394111	-2.40318	1.61496	0.992837	Non-significant
CD5	OID00531	P06127	AAF T0 - (AAF-syn T0)	0.231291	-0.962847	1.42543	0.992857	Non-significant
LIF-R	OID00511	P42702	AAF T0 - (AAF-syn T0)	0.130577	-0.58738	0.848534	0.994904	Non-significant
SIRT2	OID00538	Q8IXJ6	AAF T0 - (AAF-syn T0)	-0.265066	-1.74016	1.21003	0.995144	Non-significant
CCL20	OID00556	P78556	AAF T0 - (AAF-syn T0)	-0.297521	-1.99719	1.40215	0.995568	Non-significant
4E-BP1	OID00536	Q13541	AAF T0 - (AAF-syn T0)	-0.297565	-2.00192	1.40679	0.995781	Non-significant
HGF	OID00522	P14210	AAF T0 - (AAF-syn T0)	0.222985	-1.08016	1.52613	0.996166	Non-significant
CDCP1	OID00476	Q9H5V8	AAF T0 - (AAF-syn T0)	0.154092	-0.746909	1.05509	0.996212	Non-significant
LIF	OID00547	P15018	AAF T0 - (AAF-syn T0)	0.180957	-0.888802	1.25072	0.996289	Non-significant
TNFRSF9	OID00553	Q07011	AAF T0 - (AAF-syn T0)	0.183303	-0.931153	1.29776	0.996699	Non-significant
PD-L1	OID00518	Q9NZQ7	AAF T0 - (AAF-syn T0)	0.157444	-0.796518	1.11141	0.996703	Non-significant
MMP-10	OID00527	P09238	AAF T0 - (AAF-syn T0)	-0.264843	-1.96472	1.43503	0.997554	Non-significant
TRAIL	OID00488	P50591	AAF T0 - (AAF-syn T0)	-0.182977	-1.37743	1.01148	0.997691	Non-significant
FGF-19	OID00545	O95750	AAF T0 - (AAF-syn T0)	-0.094545	-0.725189	0.536099	0.99796	Non-significant
TGF-alpha	OID00503	P01135	AAF T0 - (AAF-syn T0)	0.152805	-1.00366	1.30927	0.998861	Non-significant
CXCL6	OID00534	P80162	AAF T0 - (AAF-syn T0)	-0.20516	-1.78276	1.37244	0.998946	Non-significant
DNER	OID01213	Q8NFT8	AAF T0 - (AAF-syn T0)	-0.0286076	-0.274705	0.21749	0.999412	Non-significant
OPG	OID00479	O00300	AAF T0 - (AAF-syn T0)	-0.121573	-1.22237	0.979222	0.999536	Non-significant
CASP-8	OID00550	Q14790	AAF T0 - (AAF-syn T0)	-0.177548	-1.79918	1.44408	0.99955	Non-significant
IL-12B	OID00523	P29460	AAF T0 - (AAF-syn T0)	-0.155086	-1.59892	1.28875	0.999586	Non-significant
IL-18R1	OID00517	Q13478	AAF T0 - (AAF-syn T0)	-0.106884	-1.15667	0.942898	0.999678	Non-significant
CCL23	OID00530	P55773	AAF T0 - (AAF-syn T0)	0.100909	-0.972106	1.17392	0.999783	Non-significant
CCL3	OID00532	P10147	AAF T0 - (AAF-syn T0)	-0.121543	-1.88178	1.63869	0.999954	Non-significant
EN-RAGE	OID00541	P80511	AAF T0 - (AAF-syn T0)	-0.108266	-2.06226	1.84573	0.999985	Non-significant
IL-10RB	OID00515	Q08334	AAF T0 - (AAF-syn T0)	-0.0296974	-0.6013	0.541906	0.999989	Non-significant
uPA	OID00481	P00749	AAF T0 - (AAF-syn T0)	-0.0489613	-1.3945	1.29658	0.999998	Non-significant
CSF-1	OID00562	P09603	AAF T0 - (AAF-syn T0)	0.0288595	-0.869206	0.926925	0.999999	Non-significant
OSM	OID00494	P13725	AAF T0 - (AAF-syn T0)	0.0583476	-1.76258	1.87927	0.999999	Non-significant
IL6	OID00482	P05231	AAF T0 - (AAF-syn T0)	0.0399167	-1.56552	1.64536	1	Non-significant
CCL19	OID00513	Q99731	AAF T0 - (AAF-syn T0)	-0.0357168	-2.0368	1.96536	1	Non-significant
CCL4	OID00498	P13236	AAF T0 - (AAF-syn T0)	-0.0204631	-1.40066	1.35973	1	Non-significant
TNF	OID05548	P01375	AAF T0 - (AAF-syn T0)	-0.0170441	-1.29588	1.26179	1	Non-significant
IL-20RA	OID00489	Q9UHF4	AAF T0 - (AAF-syn T0)	0.00867207	-0.864086	0.88143	1	Non-significant
CD40	OID00542	P25942	AAF T0 - (AAF-syn T0)	-0.0077866	-0.804758	0.789185	1	Non-significant

### Sheet: AAF T6M - (AAF-syn T6M)
Symbol	OlinkID	UniProt	contrast	estimate	conf.low	conf.high	Adjusted_pval	Significance
TNF	OID05548	P01375	AAF T6M - (AAF-syn T6M)	1.06097	-0.21787	2.3398	0.162038	Non-significant
CXCL6	OID00534	P80162	AAF T6M - (AAF-syn T6M)	1.24186	-0.335734	2.81946	0.207468	Non-significant
CCL20	OID00556	P78556	AAF T6M - (AAF-syn T6M)	1.24906	-0.45061	2.94873	0.27407	Non-significant
IL-15RA	OID00514	Q13261	AAF T6M - (AAF-syn T6M)	-0.408769	-0.979355	0.161817	0.306786	Non-significant
ADA	OID00560	P00813	AAF T6M - (AAF-syn T6M)	0.673472	-0.411039	1.75798	0.467803	Non-significant
CCL4	OID00498	P13236	AAF T6M - (AAF-syn T6M)	0.809514	-0.570681	2.18971	0.531035	Non-significant
MCP-4	OID00504	Q99616	AAF T6M - (AAF-syn T6M)	0.883961	-0.620638	2.38856	0.531215	Non-significant
CXCL5	OID00520	P42830	AAF T6M - (AAF-syn T6M)	0.735129	-0.558074	2.02833	0.562677	Non-significant
STAMBP	OID00558	O95630	AAF T6M - (AAF-syn T6M)	0.772262	-0.595415	2.13994	0.572152	Non-significant
4E-BP1	OID00536	Q13541	AAF T6M - (AAF-syn T6M)	0.922578	-0.78178	2.62694	0.617824	Non-significant
PD-L1	OID00518	Q9NZQ7	AAF T6M - (AAF-syn T6M)	0.514775	-0.439187	1.46874	0.618155	Non-significant
CCL23	OID00530	P55773	AAF T6M - (AAF-syn T6M)	0.575283	-0.497733	1.6483	0.624539	Non-significant
SIRT2	OID00538	Q8IXJ6	AAF T6M - (AAF-syn T6M)	0.788813	-0.686285	2.26391	0.629356	Non-significant
CCL3	OID00532	P10147	AAF T6M - (AAF-syn T6M)	0.879216	-0.881021	2.63945	0.695377	Non-significant
TNFRSF9	OID00553	Q07011	AAF T6M - (AAF-syn T6M)	0.549062	-0.565394	1.66352	0.702427	Non-significant
TGF-alpha	OID00503	P01135	AAF T6M - (AAF-syn T6M)	0.533427	-0.623042	1.6899	0.759029	Non-significant
LAP TGF-beta-1	OID00480	P01137	AAF T6M - (AAF-syn T6M)	0.315692	-0.459968	1.09135	0.844363	Non-significant
VEGFA	OID00472	P15692	AAF T6M - (AAF-syn T6M)	-0.170208	-0.628392	0.287976	0.889017	Non-significant
LIF	OID00547	P15018	AAF T6M - (AAF-syn T6M)	0.392508	-0.677251	1.46227	0.891841	Non-significant
OPG	OID00479	O00300	AAF T6M - (AAF-syn T6M)	0.401331	-0.699464	1.50213	0.896345	Non-significant
MCP-2	OID00549	P80075	AAF T6M - (AAF-syn T6M)	0.605621	-1.06612	2.27736	0.89855	Non-significant
IL-12B	OID00523	P29460	AAF T6M - (AAF-syn T6M)	0.513061	-0.930775	1.9569	0.904667	Non-significant
TNFSF14	OID00506	O43557	AAF T6M - (AAF-syn T6M)	0.585189	-1.0764	2.24678	0.907869	Non-significant
CST5	OID00491	P28325	AAF T6M - (AAF-syn T6M)	-0.293063	-1.13817	0.552039	0.908519	Non-significant
CXCL1	OID00496	P09341	AAF T6M - (AAF-syn T6M)	0.548874	-1.11946	2.21721	0.929741	Non-significant
OSM	OID00494	P13725	AAF T6M - (AAF-syn T6M)	0.588628	-1.23229	2.40955	0.934944	Non-significant
IL6	OID00482	P05231	AAF T6M - (AAF-syn T6M)	0.492994	-1.11245	2.09843	0.948033	Non-significant
CCL19	OID00513	Q99731	AAF T6M - (AAF-syn T6M)	0.574303	-1.42678	2.57538	0.959531	Non-significant
MCP-1	OID00484	P13500	AAF T6M - (AAF-syn T6M)	0.394982	-0.999398	1.78936	0.962303	Non-significant
SCF	OID00500	P21583	AAF T6M - (AAF-syn T6M)	0.195675	-0.509187	0.900536	0.965766	Non-significant
CDCP1	OID00476	Q9H5V8	AAF T6M - (AAF-syn T6M)	0.235687	-0.665314	1.13669	0.973654	Non-significant
DNER	OID01213	Q8NFT8	AAF T6M - (AAF-syn T6M)	-0.0629057	-0.309004	0.183192	0.976335	Non-significant
uPA	OID00481	P00749	AAF T6M - (AAF-syn T6M)	0.311699	-1.03384	1.65724	0.984428	Non-significant
CSF-1	OID00562	P09603	AAF T6M - (AAF-syn T6M)	-0.206572	-1.10464	0.691494	0.985028	Non-significant
IL-10RB	OID00515	Q08334	AAF T6M - (AAF-syn T6M)	-0.126386	-0.697989	0.445217	0.987592	Non-significant
CASP-8	OID00550	Q14790	AAF T6M - (AAF-syn T6M)	0.338578	-1.28305	1.96021	0.990273	Non-significant
MMP-1	OID00510	P03956	AAF T6M - (AAF-syn T6M)	0.407169	-1.6019	2.41624	0.991672	Non-significant
IL8	OID00471	P10145	AAF T6M - (AAF-syn T6M)	0.255271	-1.06088	1.57143	0.993052	Non-significant
IL-18R1	OID00517	Q13478	AAF T6M - (AAF-syn T6M)	-0.200673	-1.25046	0.84911	0.993391	Non-significant
EN-RAGE	OID00541	P80511	AAF T6M - (AAF-syn T6M)	0.333016	-1.62098	2.28701	0.996287	Non-significant
CX3CL1	OID00552	P78423	AAF T6M - (AAF-syn T6M)	0.156065	-0.774107	1.08624	0.996497	Non-significant
HGF	OID00522	P14210	AAF T6M - (AAF-syn T6M)	0.215349	-1.08779	1.51849	0.996748	Non-significant
TRAIL	OID00488	P50591	AAF T6M - (AAF-syn T6M)	-0.195364	-1.38982	0.999092	0.996847	Non-significant
Flt3L	OID00533	P49771	AAF T6M - (AAF-syn T6M)	0.131825	-0.691704	0.955353	0.997247	Non-significant
TWEAK	OID00555	O43508	AAF T6M - (AAF-syn T6M)	-0.146725	-1.13216	0.838708	0.998057	Non-significant
CCL28	OID00539	Q9NRJ3	AAF T6M - (AAF-syn T6M)	-0.11389	-0.909303	0.681524	0.998369	Non-significant
IL7	OID00478	P13232	AAF T6M - (AAF-syn T6M)	-0.117061	-0.96957	0.735447	0.998652	Non-significant
MMP-10	OID00527	P09238	AAF T6M - (AAF-syn T6M)	0.17508	-1.52479	1.87495	0.99967	Non-significant
CXCL9	OID00490	Q07325	AAF T6M - (AAF-syn T6M)	-0.227041	-2.70814	2.25406	0.999805	Non-significant
IL-1 alpha	OID00493	P01583	AAF T6M - (AAF-syn T6M)	-0.0701847	-0.865839	0.72547	0.999844	Non-significant
CD5	OID00531	P06127	AAF T6M - (AAF-syn T6M)	0.101925	-1.09221	1.29606	0.999862	Non-significant
IL-20RA	OID00489	Q9UHF4	AAF T6M - (AAF-syn T6M)	0.0720049	-0.800753	0.944763	0.999889	Non-significant
CXCL11	OID00486	O14625	AAF T6M - (AAF-syn T6M)	0.174125	-2.33485	2.6831	0.999952	Non-significant
FGF-19	OID00545	O95750	AAF T6M - (AAF-syn T6M)	0.0428443	-0.587799	0.673488	0.999957	Non-significant
CXCL10	OID00535	P02778	AAF T6M - (AAF-syn T6M)	0.171204	-2.63181	2.97421	0.999974	Non-significant
IL18	OID00501	Q14116	AAF T6M - (AAF-syn T6M)	0.0611322	-1.18146	1.30372	0.999991	Non-significant
LIF-R	OID00511	P42702	AAF T6M - (AAF-syn T6M)	0.0299549	-0.688002	0.747912	0.999996	Non-significant
CD40	OID00542	P25942	AAF T6M - (AAF-syn T6M)	-0.00779057	-0.804762	0.789181	1	Non-significant

### Sheet: AAF T12M - (AAF-syn T12M)
Symbol	OlinkID	UniProt	contrast	estimate	conf.low	conf.high	Adjusted_pval	Significance
CXCL5	OID00520	P42830	AAF T12M - (AAF-syn T12M)	0.718989	-0.58246	2.02044	0.593412	Non-significant
IL6	OID00482	P05231	AAF T12M - (AAF-syn T12M)	-0.853107	-2.47272	0.766507	0.647325	Non-significant
FGF-19	OID00545	O95750	AAF T12M - (AAF-syn T12M)	0.304478	-0.331223	0.940179	0.732127	Non-significant
IL-1 alpha	OID00493	P01583	AAF T12M - (AAF-syn T12M)	-0.353814	-1.1555	0.447867	0.793334	Non-significant
IL18	OID00501	Q14116	AAF T12M - (AAF-syn T12M)	-0.476096	-1.72864	0.77645	0.87861	Non-significant
MMP-1	OID00510	P03956	AAF T12M - (AAF-syn T12M)	-0.756223	-2.78321	1.27077	0.887678	Non-significant
LIF-R	OID00511	P42702	AAF T12M - (AAF-syn T12M)	0.262591	-0.461112	0.986294	0.898113	Non-significant
CASP-8	OID00550	Q14790	AAF T12M - (AAF-syn T12M)	-0.562719	-2.19656	1.07112	0.916334	Non-significant
CX3CL1	OID00552	P78423	AAF T12M - (AAF-syn T12M)	0.275722	-0.661598	1.21304	0.956037	Non-significant
CCL20	OID00556	P78556	AAF T12M - (AAF-syn T12M)	0.492862	-1.21637	2.2021	0.958393	Non-significant
STAMBP	OID00558	O95630	AAF T12M - (AAF-syn T12M)	-0.392523	-1.77007	0.985028	0.96134	Non-significant
IL-12B	OID00523	P29460	AAF T12M - (AAF-syn T12M)	0.363358	-1.09037	1.81709	0.977953	Non-significant
CDCP1	OID00476	Q9H5V8	AAF T12M - (AAF-syn T12M)	-0.224586	-1.13329	0.684116	0.979481	Non-significant
TNF	OID05548	P01375	AAF T12M - (AAF-syn T12M)	0.30692	-0.981297	1.59514	0.982299	Non-significant
SCF	OID00500	P21583	AAF T12M - (AAF-syn T12M)	0.160883	-0.549709	0.871476	0.986068	Non-significant
OPG	OID00479	O00300	AAF T12M - (AAF-syn T12M)	0.250842	-0.858962	1.36065	0.986181	Non-significant
DNER	OID01213	Q8NFT8	AAF T12M - (AAF-syn T12M)	0.0561246	-0.192219	0.304468	0.986335	Non-significant
MCP-2	OID00549	P80075	AAF T12M - (AAF-syn T12M)	-0.356509	-2.04149	1.32848	0.989728	Non-significant
CCL28	OID00539	Q9NRJ3	AAF T12M - (AAF-syn T12M)	-0.167214	-0.969289	0.63486	0.990449	Non-significant
4E-BP1	OID00536	Q13541	AAF T12M - (AAF-syn T12M)	-0.355998	-2.07372	1.36172	0.990644	Non-significant
CCL19	OID00513	Q99731	AAF T12M - (AAF-syn T12M)	0.412752	-1.60081	2.42632	0.99089	Non-significant
SIRT2	OID00538	Q8IXJ6	AAF T12M - (AAF-syn T12M)	-0.281993	-1.76806	1.20407	0.993744	Non-significant
CXCL10	OID00535	P02778	AAF T12M - (AAF-syn T12M)	-0.497803	-3.31732	2.32171	0.995413	Non-significant
CXCL11	OID00486	O14625	AAF T12M - (AAF-syn T12M)	-0.445645	-2.97121	2.07992	0.995485	Non-significant
LAP TGF-beta-1	OID00480	P01137	AAF T12M - (AAF-syn T12M)	0.136812	-0.645141	0.918765	0.995762	Non-significant
TGF-alpha	OID00503	P01135	AAF T12M - (AAF-syn T12M)	-0.198099	-1.36215	0.96595	0.996191	Non-significant
ADA	OID00560	P00813	AAF T12M - (AAF-syn T12M)	-0.184072	-1.27729	0.909148	0.99646	Non-significant
PD-L1	OID00518	Q9NZQ7	AAF T12M - (AAF-syn T12M)	-0.140173	-1.10046	0.820118	0.998166	Non-significant
IL7	OID00478	P13232	AAF T12M - (AAF-syn T12M)	0.119792	-0.739158	0.978743	0.998549	Non-significant
CCL23	OID00530	P55773	AAF T12M - (AAF-syn T12M)	0.145947	-0.93409	1.22598	0.998733	Non-significant
CXCL9	OID00490	Q07325	AAF T12M - (AAF-syn T12M)	-0.330953	-2.82485	2.16294	0.998807	Non-significant
TWEAK	OID00555	O43508	AAF T12M - (AAF-syn T12M)	0.133022	-0.861557	1.1276	0.99884	Non-significant
CSF-1	OID00562	P09603	AAF T12M - (AAF-syn T12M)	0.116659	-0.788719	1.02204	0.999018	Non-significant
MCP-1	OID00484	P13500	AAF T12M - (AAF-syn T12M)	0.170725	-1.23394	1.57539	0.999251	Non-significant
CD5	OID00531	P06127	AAF T12M - (AAF-syn T12M)	-0.143723	-1.34427	1.05683	0.999279	Non-significant
LIF	OID00547	P15018	AAF T12M - (AAF-syn T12M)	0.11835	-0.958379	1.19508	0.999535	Non-significant
HGF	OID00522	P14210	AAF T12M - (AAF-syn T12M)	0.143402	-1.16998	1.45678	0.999559	Non-significant
uPA	OID00481	P00749	AAF T12M - (AAF-syn T12M)	-0.136584	-1.49234	1.21917	0.999701	Non-significant
IL-10RB	OID00515	Q08334	AAF T12M - (AAF-syn T12M)	-0.0545295	-0.631221	0.522161	0.999785	Non-significant
VEGFA	OID00472	P15692	AAF T12M - (AAF-syn T12M)	-0.0430889	-0.505155	0.418977	0.999798	Non-significant
CCL3	OID00532	P10147	AAF T12M - (AAF-syn T12M)	-0.155622	-1.92967	1.61842	0.999849	Non-significant
EN-RAGE	OID00541	P80511	AAF T12M - (AAF-syn T12M)	0.171121	-1.8001	2.14234	0.999859	Non-significant
CD40	OID00542	P25942	AAF T12M - (AAF-syn T12M)	-0.0685074	-0.871087	0.734072	0.999867	Non-significant
MCP-4	OID00504	Q99616	AAF T12M - (AAF-syn T12M)	-0.107291	-1.62449	1.40991	0.999948	Non-significant
CXCL6	OID00534	P80162	AAF T12M - (AAF-syn T12M)	0.110914	-1.47712	1.69895	0.99995	Non-significant
IL-15RA	OID00514	Q13261	AAF T12M - (AAF-syn T12M)	0.0395183	-0.536226	0.615262	0.999956	Non-significant
CCL4	OID00498	P13236	AAF T12M - (AAF-syn T12M)	0.0928139	-1.2976	1.48323	0.999961	Non-significant
IL-20RA	OID00489	Q9UHF4	AAF T12M - (AAF-syn T12M)	0.0485502	-0.831174	0.928274	0.999985	Non-significant
IL-18R1	OID00517	Q13478	AAF T12M - (AAF-syn T12M)	-0.0513161	-1.10766	1.00502	0.999992	Non-significant
TNFRSF9	OID00553	Q07011	AAF T12M - (AAF-syn T12M)	-0.0447336	-1.16551	1.07605	0.999997	Non-significant
MMP-10	OID00527	P09238	AAF T12M - (AAF-syn T12M)	-0.0613616	-1.77517	1.65244	0.999998	Non-significant
CXCL1	OID00496	P09341	AAF T12M - (AAF-syn T12M)	0.0564961	-1.6236	1.73659	0.999999	Non-significant
TNFSF14	OID00506	O43557	AAF T12M - (AAF-syn T12M)	-0.0326247	-1.70553	1.64028	1	Non-significant
Flt3L	OID00533	P49771	AAF T12M - (AAF-syn T12M)	0.0160487	-0.814892	0.846989	1	Non-significant
TRAIL	OID00488	P50591	AAF T12M - (AAF-syn T12M)	0.0197333	-1.18277	1.22224	1	Non-significant
CST5	OID00491	P28325	AAF T12M - (AAF-syn T12M)	0.00989975	-0.837984	0.857783	1	Non-significant
IL8	OID00471	P10145	AAF T12M - (AAF-syn T12M)	-0.00330029	-1.32907	1.32247	1	Non-significant
OSM	OID00494	P13725	AAF T12M - (AAF-syn T12M)	-0.00127701	-1.83587	1.83332	1	Non-significant
